# Sex differences and multiregional variation in placental gene expression in late-onset gestational hypertension

**DOI:** 10.64898/2026.11.25.769234

**Authors:** Seema B. Plaisier, Melanie Smith, Aseel Abdulahad, Lora Nordstrom, Dean V. Coonrod, Claire T. Roberts, Melissa A. Wilson

## Abstract

Placental dysfunction has been associated with hypertensive disorders of pregnancy which are primarily characterized by high maternal blood pressure newly diagnosed after 20 weeks of gestation (gestational hypertension). Of these, early-onset preeclampsia (≤ 34 weeks) has dominated previous research because it is associated with more severe adverse outcomes for the mother and fetus, but late-onset preeclampsia with mild features or late-onset gestational hypertension (>34 weeks) is much more common and can be life-threatening for the mother during pregnancy and increase the risk of future health complications. As sex differences have been observed in the incidence of late-onset preeclampsia (more common when carrying a male fetus), we analyzed differential gene expression in placental tissue from full-term deliveries of ten late-onset gestationally hypertensive and ten normotensive pregnancies, each with nearly half carrying a fetus assigned female at birth (46,XX karyotype) and half assigned male at birth (46,XY karyotype). Every placenta was sampled at four evenly distributed locations, allowing analysis of intraplacental variation across the placental disc. Gene expression differences between hypertensive and normotensive pregnancies in female placentas were enriched for antigen receptor mediated signaling, response to angiotensin, cell junction disassembly, and ribosomal genes. In male placentas, gene expression differences between hypertensive and normotensive pregnancies were enriched for ribosomal genes as well as genes involved in mitochondrial function and DNA/RNA processing, immune system, and inflammatory functions. Comparisons with two previously published preeclampsia datasets identified overlapping placental gene expression signatures which included inflammatory and immune response genes in male placentas and cell adhesion and extracellular matrix organization genes in female placentas. Genes with increased intraplacental variation in gene expression in hypertensive pregnancies were enriched for muscle cell differentiation, vascular development, and response to mechanical stimulus, all related to the establishment of the feto-maternal interface. Previously reported placental marker genes of preeclampsia such as *LEP* and *FLT1* showed greater differential expression comparing hypertensive to normotensive pregnancies in male placentas than in female placentas and were among the highest in intraplacental variation. In summary, we show that differences in placental gene expression associated with late-onset gestational hypertension vary by fetal sex.

**Plain English summary:** The placenta is an organ that develops during pregnancy to supply the baby with oxygen and nutrients and remove waste as the baby’s organs mature. Because the placenta and baby are formed from the same fertilized egg, both have the same DNA, including sex chromosomes (XX for females or XY for males), and sex can affect the expression of certain genes in healthy and complicated pregnancies. We measured gene expression in 4 locations in 20 placentas, half from pregnancies where the mother developed high blood pressure in late pregnancy and half from mothers with normal blood pressure, where each group was half male-bearing and half female-bearing. We found that the genes that had different expression levels in placenta from high blood pressure pregnancies compared to normal blood pressure pregnancies were different in each sex. Placentas growing alongside female babies showed gene expression changes in high blood pressure pregnancies related to response to specific cell signals, while those alongside male babies showed changes related to energy production and metabolism, immune response, and cell adhesion. Previously reported marker genes of this condition were largely changed only in placentas from male-bearing pregnancies. Genes with more variability in expression across the placenta in high blood pressure pregnancies were involved in processes for establishing the interface between the placenta and maternal uterus, possibly indicating ways the placenta has struggled to function or responded to high blood pressure during pregnancy. In summary, sex is important for understanding how the placenta is affected in pregnancy complications.

**Highlights:**

- Differentially expressed genes in the placenta in pregnancies with late-onset gestational hypertension (preeclampsia without severe features) compared to normotensive pregnancies are distinct for each fetal sex
- Female placentas showed significantly decreased expression of ribosomal genes and increased expression of response to angiotensin, PDGFRβ signaling, Toll-like receptor signaling, and T cell receptor signaling
- Male placentas showed significantly decreased expression of ribosomal genes, mitochondrial processes, DNA replication, and amino acid metabolism and increased expression of complement pathway, humoral immune response, and cell adhesion-related genes
- Known preeclampsia placenta marker genes showed more differential expression in placenta from male-bearing pregnancies in three datasets for hypertensive disorders of pregnancy and were among the most variably expressed genes across the placental disc
- Genes with higher intraplacental variation in placentas from pregnancies with late-onset gestational hypertension were significantly enriched for vasculogenesis, axonogenesis, and muscle cell differentiation, all processes important to the establishment of a fetomaternal interface
