## Supplemental Table 1 for "Sex differences and multiregional variation in placental gene expression in late-onset gestational hypertension"

### Sheet: SuppTable1_PlacentaPregnancyMet
Subject ID	Fetal sex (assigned at birth)	Pregnancy Hypertension Status	Hypertensive Disorders of Pregnancy Diagnosis	Gestational Age at Delivery	Maternal age	Maternal BMI	Paternal Age	Paternal BMI	Gravidity	Parity				Self-reported ethnicity	Self-reported race	Genetic Ancestry	Maternal Birth Place	Maternal Language	Maternal Smoking History	Paternal Smoking History	Maternal Substance Abuse History	Paternal Substance Abuse History	Strep B status	Paternal Preexisting Diabetes	Comorbities
										Number of term births (> 20 weeks)	Number of preterm births (20 to 37 weeks)	Number of abortions/miscarriages (< 20 weeks)	Number of living children
Cont02	female	normotensive	-	37 weeks + 6 days	22	30.86	22	33.9	2	1	0	0	1	Hispanic	White	Admixed American	Illinois, USA	English	No	No	No	No	Negative	Unknown	Anxiety, Exercise induced asthma, Hx of murmur in childhool, Syncope
Cont03	female	normotensive	-	39 weeks + 6 days	34	32.56	34	30.2	1	0	0	0	0	Hispanic	White	Admixed American	Mexico	Spanish	No	Yes	No	No	Negative	No	Hx of Cholelthiasis with Laproscopic cholecystectomy
Cont05	female	normotensive	-	38 weeks + 5 days	29	22.86	30	32.5	1	0	0	0	0	Hispanic	White	Admixed American	Mexico	English	No	No	No	No	Negative	Yes	Seizure
Cont06	female	normotensive	-	40 weeks + 3 days	28	23.56	28	26	1	0	0	0	0	Hispanic	White	Admixed American	Mexico	Spanish	No	No	No	No	Negative	Yes	None
Cont10	female	normotensive	-	40 weeks + 2 days	23	28.26	25	24.3	1	0	0	0	0	Hispanic	White	Admixed American	Mexico	English	No	No	No	No	Negative	No	Anemia, LSIL
HDP01	female	late-onset gestational hypertension	gestational hypertension	41 weeks + 1 days	28	27.62	33	34	2	0	0	1	0	Hispanic	White	Admixed American	USA	English	No	Yes	No	No	Negative	Unknown	Remote Hx of Substance abuse, Remote Hx of STD
HDP08	female	late-onset gestational hypertension	preeclampsia without severe features	37 weeks + 4 days	23	29.11	25	29.5	4	0	0	3	0	Hispanic	White	Admixed American	Yuma, Arizona, USA	English	No	No	No	No	Negative	No	Anemia, Asthma, Ulcerative Colitis, recurrent pregnancy loss
HDP09	female	late-onset gestational hypertension	preeclampsia without severe features	37 weeks + 2 days	23	37.94	32	34	2	1	0	0	1	Hispanic	White	Admixed American	Phoenix, Arizona, USA	English	No	No	No	No	Positive	No	Obesity, Possible Dermoid Cyst
HDP10	female	late-onset gestational hypertension	preeclampsia without severe features	38 weeks + 3 days	30	39.09	27	33.2	3	1	0	1	1	Hispanic	White	Admixed American	Mexico	Spanish	No	Yes	No	No	Negative	No	none
Cont01	male	normotensive	-	39 weeks + 6 days	20	36.5	unknown	28.1	2	0	0	1	0	Hispanic	White	Admixed American	Mexico	English	No	No	No	No	Negative	Unknown	Asthma(remote Hx), HCV Ab(+)
Cont04	male	normotensive	-	39 weeks + 6 days	24	36.85	25	31.6	2	1	0	0	1	Hispanic	White	Admixed American	Mexico	English	No	Yes	No	No	Positive	No	Class II obesity; GBS positive
Cont07	male	normotensive	-	37 weeks + 5 days	21	28.94	23	32.4	1	0	0	0	0	Hispanic	White	Admixed American	Arizona, USA	English	No	No	No	No	Negative	No	None
Cont08	male	normotensive	-	40 weeks + 2 days	20	28.56	27	21.6	2	0	0	1	0	Hispanic	White	Admixed American	Arizona, USA	English	No	Yes	No	Yes	Negative	No	None
Cont09	male	normotensive	-	39 weeks + 1 days	24	33.25	25	26.4	1	0	0	0	0	Hispanic	White	Admixed American	Mexico	English	No	No	No	No	Negative	No	None
HDP02	male	late-onset gestational hypertension	preeclampsia without severe features	40 weeks + 2 days	22	37.08	22	33.2	1	0	0	0	0	Hispanic	White	Admixed American	Mexico	Spanish	No	No	No	No	Negative	No	Class II obesity
HDP03	male	late-onset gestational hypertension	preeclampsia without severe features	37 weeks + 1 days	20	28.26	18	unknown	1	0	0	0	0	Hispanic	White	Admixed American	Arizona, USA	Spanish	No	No	No	No	Negative	No	None
HDP04	male	late-onset gestational hypertension	gestational hypertension	41 weeks + 0 days	22	26.21	unknown	25	1	0	0	0	0	Hispanic	White	Admixed American	Washington, USA	Spanish	Past	No	No	No	Negative	No	None
HDP05	male	late-onset gestational hypertension	preeclampsia without severe features	39 weeks + 0 days	24	30.94	30	33	2	0	0	1	0	Hispanic	White	Admixed American	Guatemala	Spanish	No	Past	No	No	Negative	Yes	None
HDP06	male	late-onset gestational hypertension	gestational hypertension	38 weeks + 4 days	20	32.47	20	23.6	1	0	0	0	0	Hispanic	White	Admixed American	Mexico	English	No	No	No	No	Positive	Yes	Anemia, False RPR, Late transfer of Care
HDP07	male	late-onset gestational hypertension	gestational hypertension	37 weeks + 1 days	29	37.91	31	33.9	1	0	0	0	0	Hispanic	White	Admixed American	California, USA	English	No	No	No	No	Negative	Yes	Obesity, Gestational Thrombocytopenia
