## Supplemental Table 2 for "Sex differences and multiregional variation in placental gene expression in late-onset gestational hypertension"

### Sheet: Sheet1
Pregnancy Feature	Fetal Sex (p-value)	Pregancy Status (p-value)	Statistical Test	Notes
Gestational Age at Delivery	0.8298	0.5523	Welch Two Sample t-test
Mother's Age	0.01852	0.8301	Welch Two Sample t-test	Mean in Female Fetal Sex = 26.67, Male Fetal Sex = 22.36
Father's Age	0.06814	0.9607	Welch Two Sample t-test	Mean in Female Fetal Sex = 28.44, Male Fetal Sex = 24.56
Gravidity	0.4253	0.5253	Pearson’s Chi-squared test
Parity (# term births)	0.4315	1	Pearson’s Chi-squared test
Parity (# preterm births)	0.6547	1	Pearson’s Chi-squared test
Parity (# abortions/miscarriages)	0.5224	0.4758	Pearson’s Chi-squared test
Parity (# living children)	0.4315	1	Pearson’s Chi-squared test
Maternal BMI	0.3372	0.97	Welch Two Sample t-test
Paternal BMI	0.3092	0.2749	Welch Two Sample t-test
