## Supplemental Table 7 for "Sex differences and multiregional variation in placental gene expression in late-onset gestational hypertension"

### Sheet: heatmap_clusters_pv01_6
Gene	Expression_Cluster_pvalue0.01
SAMD11	1
AL928921.2	1
FHAD1	1
OXCT2P1	1
LINC01135	1
NUDT17	1
AC245297.3	1
CD5L	1
DENND1B	1
CHI3L1	1
FMOD	1
MAPKAPK2	1
IL10	1
TP53BP2	1
SMYD3	1
PAPOLG	1
RGPD1	1
SEMA4C	1
AC108463.3	1
FAR2P2	1
FTCDNL1	1
THRB	1
TGFBR2	1
AC121247.1	1
NPRL2	1
IGSF11	1
CD80	1
MYLK-AS1	1
NMNAT3	1
LINC02482	1
FGF2	1
LINC02268	1
MTRR	1
WDR41	1
SRFBP1	1
SNHG4	1
PCDHGA10	1
CD83	1
TPMT	1
AL022068.1	1
SOX4	1
ZSCAN23	1
TMEM14A	1
BEND6	1
AFG1L	1
AL022722.1	1
FNDC1	1
PDGFA	1
PCMTD1P3	1
RP9P	1
VKORC1L1	1
TAF6	1
CCDC71L	1
LINC01006	1
RNF32	1
ADAMDEC1	1
DOCK5	1
NBN	1
KCNV1	1
KHDRBS3	1
ZNF34	1
RN7SL5P	1
SLC24A2	1
LINGO2	1
RBMXP2	1
CCDC107	1
TLN1	1
FRG1JP	1
WHRN	1
TMEM268	1
LHX2	1
SETX	1
PPP1R26	1
LCNL1	1
ADARB2	1
GPR158	1
AC245041.1	1
CDH23	1
AL132656.1	1
SHLD2	1
KNDC1	1
ILK	1
FAM111A	1
MS4A14	1
PLEKHB1	1
DDX10	1
ANKS1B	1
CUX2	1
ZMYM2	1
TPTE2P1	1
MIR621	1
PHF11	1
RNASEH2B	1
PCDH9	1
LMO7-AS1	1
HIF1A	1
ZBTB25	1
B2M	1
ITGA11	1
SPESP1	1
NEO1	1
AC090181.2	1
KIF7	1
DNM1P47	1
EIF3C	1
MMP2	1
ABHD17AP6	1
KAT2A	1
PLCD3	1
SSTR2	1
NAPG	1
GNAL	1
AC018529.3	1
AC022415.1	1
CACNA1A	1
SAMD1	1
PINLYP	1
ZNF234	1
ZNF665	1
AC012313.5	1
FRG1DP	1
FRG1EP	1
CR382285.1	1
AP001505.1	1
MAPK1	1
Z97192.3	1
U62317.4	1
CD99	1
RRAGB	1
UBQLN2	1
FAAH2	1
VDAC1P1	1
HDX	1
ARMCX6	1
ARMCX3	1
GPRASP1	1
VAMP7	1
RPS4Y1	1
ZFY	1
ZFY-AS1	1
LINC00278	1
AC010737.1	1
PCDH11Y	1
EIF4A1P2	1
KRT18P10	1
TBL1Y	1
AC011297.1	1
PRKY	1
AC134878.2	1
GYG2P1	1
TTTY15	1
USP9Y	1
DDX3Y	1
UTY	1
PSMA6P1	1
TMSB4Y	1
ANOS2P	1
NLGN4Y	1
FAM224B	1
TTTY14	1
CD24P4	1
TXLNGY	1
AC010889.1	1
KDM5D	1
TTTY10	1
EIF1AY	1
MEGF6	2
C1orf127	2
SNORA59A	2
S100PBP	2
BTF3L4	2
PARS2	2
PRKACB	2
SAMD13	2
ZNHIT6	2
BTBD8	2
GLMN	2
RF00003	2
GPR89B	2
ANXA9	2
THEM4	2
KCTD3	2
LYPLAL1	2
MARK1	2
ABCB10	2
AL732414.1	2
ADSS	2
CATSPERE	2
KCNS3	2
KRTCAP3	2
SRSF7	2
DYNC2LI1	2
CALM2	2
PNPT1	2
TMEM17	2
MPHOSPH10	2
MRPL19	2
MRPS5	2
TXNDC9	2
SNORD89	2
TMEM182	2
METTL5	2
DCAF17	2
ATF2	2
AGPS	2
C2orf69	2
FASTKD2	2
RPE	2
ILKAP	2
TRNT1	2
THUMPD3	2
CIDECP	2
EXOSC7	2
SACM1L	2
KCTD6	2
GPR27	2
NIT2	2
ATR	2
ZMAT3	2
ZNF639	2
CYTL1	2
RAB28	2
RBPJ	2
GUF1	2
SDAD1	2
ENOPH1	2
SLC9B1	2
ABCE1	2
TMA16	2
TMEM192	2
MORF4	2
CEP44	2
BRIX1	2
SPEF2	2
CPLANE1	2
GDNF-AS1	2
GHR	2
NDUFS4	2
POLK	2
TBCA	2
HOMER1	2
PPIP5K2	2
YTHDC2	2
C1QTNF2	2
ZNF346-IT1	2
AC145098.2	2
ZNF354C	2
RPP40	2
SUPT3H	2
ENPP5	2
RNU6-1016P	2
TSTD3	2
NT5DC1	2
SMPDL3A	2
EPM2A	2
SNORA20	2
NUPL2	2
CBX3	2
HIBADH	2
YAE1	2
NIPSNAP2	2
SEMA3C	2
VPS50	2
MIR4653	2
ORC5	2
AHCYL2	2
POLB	2
NSMAF	2
ZFAND1	2
TMEM64	2
OTUD6B	2
MTERF3	2
ERMP1	2
AL391834.2	2
ZNF658	2
FXN	2
AL513318.2	2
B3GNT10	2
CDNF	2
BMS1P2	2
ADO	2
MCU	2
EXOSC1	2
SHTN1	2
VENTX	2
TESMIN	2
AP003181.1	2
AASDHPPT	2
ATM	2
AP001893.1	2
CD27-AS1	2
MAGOHB	2
HEBP1	2
HTR7P1	2
AC092747.4	2
STK38L	2
RPAP3	2
AC012085.2	2
NTN4	2
DDX55	2
ZNF10	2
XPO4	2
NHLRC3	2
CCDC122	2
CARS2	2
PSMA6	2
L3HYPDH	2
PLEK2	2
DNAL1	2
MIR432	2
SNORD114-17	2
ANP32AP1	2
EID1	2
ICE2	2
RNU5B-1	2
DIS3L	2
AC025219.1	2
AC133552.5	2
GOT2	2
ZNF594	2
NUP88	2
PRPSAP2	2
ASIC2	2
PDK2	2
MRPS23	2
SNORA38B	2
DLGAP1-AS2	2
ME2	2
ZNF121	2
ZNF562	2
ZNF627	2
ZNF700	2
ZNF253	2
ZNF257	2
PCGF7P	2
ZNF728	2
AC010300.1	2
ZNF529	2
ZNF382	2
DSN1	2
RTL10	2
AC110995.1	2
AL606763.1	2
CXorf57	2
SNORA35B	2
MCTS1	2
MT-RNR1	2
MT-RNR2	2
MT-ATP8	2
MT-ATP6	2
MT-ND3	2
THAP3	3
GPR157	3
SLC2A1-AS1	3
FCRL1	3
MIR1301	3
SCN2A	3
TTC21B	3
CHCHD4	3
ITGA9-AS1	3
IP6K2	3
FAM157A	3
GABRB1	3
AC107398.3	3
FOSL1P1	3
TRIML2	3
AC093909.1	3
MARCH3	3
MIR3936HG	3
HLA-F	3
AL121574.1	3
GABPAP	3
AC002451.1	3
NDUFAF6	3
SHB	3
GABBR2	3
AL357936.1	3
AC109635.4	3
AC024405.2	3
AP001636.2	3
AP001160.1	3
AP003086.1	3
TMPRSS5	3
AP001150.1	3
CBX3P4	3
AC090502.1	3
AC124947.1	3
P2RX4	3
TSC22D1	3
NFKBIA	3
AL049840.4	3
IGHM	3
RPS3AP47	3
AC021483.1	3
MTHFS	3
PKD1P5	3
AC016876.3	3
ABCA10	3
DLGAP1-AS1	3
CFAP53	3
MADCAM1	3
EIF5AP3	3
AC003682.1	3
AL357033.4	3
AL357033.3	3
RTEL1	3
CR381653.1	3
AC016027.1	3
AL031587.3	3
SYNGR1	3
PLEKHM2	4
SPEN	4
FBXO42	4
EIF1AXP1	4
KIF17	4
AL391650.2	4
TMEM54	4
STK40	4
SNIP1	4
LRP8	4
BCAR3	4
RBM15-AS1	4
PDIA3P1	4
ZNF687	4
SNX27	4
SLC39A1	4
RUSC1	4
IGSF8	4
NECTIN4	4
PCP4L1	4
PAPPA2	4
USH2A	4
CAPN8	4
AL160408.4	4
SH3BP5L	4
TMEM214	4
MCFD2	4
LRRTM1	4
TMEM127	4
FAM168B	4
ACVR1	4
LINC01124	4
NBEAL1	4
CNPPD1	4
TMEM198	4
INHA	4
AGAP1	4
AC110619.1	4
CCDC174	4
ACKR2	4
LIMD1	4
RBM15B	4
LINC00506	4
COX17	4
HEG1	4
SEC61A1	4
NEK11	4
SLCO2A1	4
ATP1B3	4
WWTR1-AS1	4
MED12L	4
MAP3K13	4
ETV5	4
XXYLT1-AS2	4
TNIP2	4
WFS1	4
TADA2B	4
LIMCH1	4
DDX3P3	4
KLHL2P1	4
FAM160A1	4
AC092611.2	4
OSMR	4
MAST4	4
LIX1-AS1	4
DIAPH1	4
CSF1R	4
GM2A	4
C5orf47	4
IP6K3	4
PPARD	4
TRAM2-AS1	4
AL135905.1	4
CDK19	4
MARCKS	4
AL137009.1	4
PKIB	4
SGK1	4
AL023284.4	4
ADGRG6	4
TAB2	4
AC019117.1	4
HERPUD2	4
INHBA	4
SUMF2	4
SPDYE10P	4
AP4M1	4
GAL3ST4	4
CASTOR3	4
EPO	4
SH2B2	4
WBP1LP2	4
BRAF	4
AC099552.1	4
INSIG1	4
TUSC3	4
AC084026.1	4
LYN	4
TP53INP1	4
AC087752.3	4
INSL4	4
CD274	4
PLIN2	4
UBAP1	4
ZBTB5	4
FRMPD1	4
WNK2	4
FAM120A	4
RC3H2	4
ENG	4
LRRC8A	4
ASB6	4
WDR37	4
MAP3K8	4
DNAJB12	4
PIK3AP1	4
SFXN3	4
C10orf95	4
WBP1L	4
SH3PXD2A	4
DUSP5	4
AL731577.2	4
C10orf90	4
TNNT3	4
TPP1	4
TMEM41B	4
LGR4	4
C11orf91	4
CD59	4
INTS5	4
AP001453.1	4
BAD	4
GPR137	4
AQP11	4
AP003171.1	4
VDR	4
SMUG1	4
NFE2	4
RAB5B	4
SMARCC2	4
MAP1LC3B2	4
SETD1B	4
DGKZP1	4
STK24	4
ZFYVE26	4
ZFYVE1	4
LINC01220	4
CALM1	4
AC022306.1	4
LINC02255	4
SIN3A	4
CHRNA5	4
ARNT2	4
AC008938.1	4
TAOK2	4
ZNF768	4
ZNF646	4
GPT2	4
TRADD	4
MTSS1L	4
ATXN1L	4
MON1B	4
PITPNA	4
TM4SF5	4
SLC16A13	4
KCTD11	4
KIAA0100	4
CRLF3	4
WIPF2	4
KRT19	4
CYB561	4
KCTD2	4
GGA3	4
MAFG	4
SLC16A3	4
AC132872.4	4
MBD1	4
CXXC1	4
ADNP2	4
LINC01002	4
ARHGAP45	4
GNA11	4
HMG20B	4
ZBTB7A	4
RAB11B-AS1	4
ZNF317	4
PALM3	4
TECR	4
SYDE1	4
ILVBL	4
MIR3189	4
KIAA0355	4
PAF1	4
RABAC1	4
CIC	4
BLOC1S3	4
ZC3H4	4
SULT2B1	4
NUCB1	4
PRRG2	4
AKT1S1	4
RPL39P36	4
PPP1R12C	4
ZNF865	4
TRAPPC2B	4
TBC1D20	4
LZTS3	4
PLAGL2	4
SPAG4	4
RPRD1B	4
SPATA25	4
CTSA	4
MRGBP	4
MIR3648-2	4
AJ009632.2	4
TMPRSS3	4
PFKL	4
PCNT	4
DGCR8	4
MTMR3	4
APOL4	4
MAFF	4
CSNK1E	4
SUN2	4
PUDP	4
MIR4767	4
STS	4
AC120338.1	4
WWC3	4
CA5BP1	4
ZRSR2	4
EIF1AX	4
SAT1	4
EIF2S3	4
ZFX	4
DDX3X	4
KDM6A	4
UBA1	4
INE1	4
CDK16	4
ARAF	4
TBC1D25	4
KDM5C	4
KDM5C-IT1	4
SMC1A	4
HSD17B10	4
YIPF6	4
PJA1	4
TSIX	4
XIST	4
CHM	4
PCDH11X	4
EIF4A1P10	4
BCORL1	4
L1CAM	4
NAA10	4
HCFC1	4
PLXNA3	4
FAM3A	4
ATP13A2	5
AL138902.1	5
SDC3	5
SLC2A1	5
KCNA3	5
HMGB3P6	5
GPA33	5
AL713852.1	5
OBSCN	5
GALNT2	5
AL732292.2	5
HMGB1P31	5
TET3	5
HK2	5
ARHGEF4	5
HAGLR	5
SH3BP5	5
ALS2CL	5
EPHB3	5
RTN3P1	5
NIPBL-DT	5
AC112206.3	5
NDST1	5
MFAP3	5
STK10	5
RNU6-705P	5
AL359643.2	5
PPP1R3G	5
DSP	5
AFDN	5
AP5Z1	5
TSC22D4	5
AC008264.2	5
WDR86	5
GFRA2	5
NDRG1	5
FAM219A	5
RUSC2	5
RASEF	5
C9orf129	5
TBC1D2	5
CDK9	5
PRRC2B	5
MYOF	5
PDZD7	5
AC090587.2	5
MS4A15	5
AHNAK	5
ATF7	5
GTSF1	5
HELB	5
PLXNC1	5
NCOR2	5
FLT1	5
ERCC5	5
AC005993.1	5
AC005479.1	5
SLC25A29	5
PPP1R13B	5
PKM	5
MIR193BHG	5
MIR193B	5
MIR365A	5
AC092115.3	5
VAC14	5
AC020763.3	5
SNORD4A	5
FSTL3	5
ARID3A	5
ABCA7	5
PNPLA6	5
DNM2	5
MYPOP	5
ZNF611	5
ZNF134	5
ZMYND8	5
SLCO4A1	5
RBMX2P1	5
MICAL3	5
MGAT3	5
TBC1D22A	5
FAM156A	5
EFNB1	5
DNASE1L1	5
SNORD99	6
HSPB11	6
AL138847.1	6
DR1	6
AC012358.2	6
TCEA1P2	6
AC104411.1	6
PPP1R2	6
AC096720.2	6
NPFFR2	6
AC104791.2	6
AC006077.2	6
APOBEC2	6
KIAA1586	6
SNX14	6
AC013470.2	6
DPY19L1P2	6
AC006378.1	6
COG5	6
DLD	6
AF201337.1	6
FAM84B	6
AF230666.2	6
AC011676.5	6
GNAQ	6
RF00493	6
AP000851.1	6
TAGLN	6
IQSEC3	6
SUPT16HP1	6
DYRK2	6
CCDC169	6
EXOC5	6
HAUS2	6
DCAF13P3	6
CIB2	6
ACAN	6
AC015712.6	6
AC027796.2	6
GGNBP2	6
AC005180.1	6
AC015802.6	6
CNN1	6
ZNF724	6
AL162615.1	6
INPP5J	6
OFD1	6
BCLAF3	6
JPX	6
LINC00630	6
MTCYBP32	6
RBM41	6
DANT2	6
THOC2	6
XIAP	6
ZNF280C	6
BRCC3	6

### Sheet: Enrichment
Cluster 1
ID	Description	GeneRatio	BgRatio	RichFactor	FoldEnrichment	zScore	pvalue	p.adjust	qvalue	geneID	Count
GO:1903376	regulation of oxidative stress-induced neuron intrinsic apoptotic signaling pathway	4/102	22/18860	0.181818	33.6185	11.2882	5.47278e-06	0.00837294	0.00743597	IL10/FGF2/HIF1A/MMP2	4
GO:0036480	neuron intrinsic apoptotic signaling pathway in response to oxidative stress	4/102	24/18860	0.166667	30.817	10.7781	7.88412e-06	0.00837294	0.00743597	IL10/FGF2/HIF1A/MMP2	4
GO:1903377	negative regulation of oxidative stress-induced neuron intrinsic apoptotic signaling pathway	3/102	15/18860	0.2	36.9804	10.2797	6.66563e-05	0.0471926	0.0419116	IL10/FGF2/HIF1A	3
GO:1902175	regulation of oxidative stress-induced intrinsic apoptotic signaling pathway	4/102	49/18860	0.0816327	15.094	7.2844	0.000141717	0.0752516	0.0668306	IL10/FGF2/HIF1A/MMP2	4
GO:0090596	sensory organ morphogenesis	8/102	300/18860	0.0266667	4.93072	5.06069	0.00022449	0.0953634	0.0846918	SAMD11/THRB/FGF2/SOX4/WHRN/CDH23/HIF1A/MAPK1	8
Cluster 2
ID	Description	GeneRatio	BgRatio	RichFactor	FoldEnrichment	zScore	pvalue	p.adjust	qvalue	geneID	Count
GO:0022613	ribonucleoprotein complex biogenesis	18/141	496/18860	0.0362903	4.85415	7.54942	3.28812e-08	5.31031e-05	5.13292e-05	ZNHIT6/MPHOSPH10/METTL5/FASTKD2/EXOSC7/ATR/SDAD1/TMA16/BRIX1/RPP40/MTERF3/ZNF658/EXOSC1/ATM/DDX55/RNU5B-1/NUP88/MCTS1	18
GO:0042254	ribosome biogenesis	14/141	318/18860	0.0440252	5.88876	7.63064	1.19118e-07	9.61882e-05	9.29751e-05	ZNHIT6/MPHOSPH10/METTL5/FASTKD2/EXOSC7/SDAD1/TMA16/BRIX1/RPP40/MTERF3/ZNF658/EXOSC1/DDX55/NUP88	14
GO:0042273	ribosomal large subunit biogenesis	6/141	69/18860	0.0869565	11.6312	7.6782	1.27745e-05	0.00687694	0.00664722	ZNHIT6/FASTKD2/SDAD1/TMA16/BRIX1/DDX55	6
GO:0006091	generation of precursor metabolites and energy	13/141	494/18860	0.0263158	3.51997	4.92583	8.74296e-05	0.0352997	0.0341206	PNPT1/C2orf69/RPE/RBPJ/NDUFS4/EPM2A/FXN/MCU/XPO4/PDK2/MT-ATP8/MT-ATP6/MT-ND3	13
GO:0016072	rRNA metabolic process	9/141	270/18860	0.0333333	4.45863	4.96791	0.000199642	0.0644843	0.0623303	ZNHIT6/MPHOSPH10/METTL5/EXOSC7/BRIX1/RPP40/EXOSC1/DDX55/DIS3L	9
GO:0006364	rRNA processing	8/141	223/18860	0.0358744	4.79852	4.9523	0.000277362	0.0676816	0.0654208	ZNHIT6/MPHOSPH10/METTL5/EXOSC7/BRIX1/RPP40/EXOSC1/DDX55	8
GO:0140053	mitochondrial gene expression	7/141	170/18860	0.0411765	5.50772	5.12394	0.000293357	0.0676816	0.0654208	PNPT1/MRPL19/MRPS5/FASTKD2/TRNT1/MTERF3/MRPS23	7
GO:0071826	protein-RNA complex organization	8/141	240/18860	0.0333333	4.45863	4.68002	0.000453155	0.0914806	0.0884248	ZNHIT6/FASTKD2/ATR/BRIX1/ZFAND1/ATM/RNU5B-1/MCTS1	8
Cluster 3
ID	Description	GeneRatio	BgRatio	RichFactor	FoldEnrichment	zScore	pvalue	p.adjust	qvalue	geneID	Count
Cluster 4
ID	Description	GeneRatio	BgRatio	RichFactor	FoldEnrichment	zScore	pvalue	p.adjust	qvalue	geneID	Count
Cluster 5
ID	Description	GeneRatio	BgRatio	RichFactor	FoldEnrichment	zScore	pvalue	p.adjust	qvalue	geneID	Count
GO:1905146	lysosomal protein catabolic process	3/57	26/18860	0.115385	38.1781	10.4445	6.47725e-05	0.0492379	0.0452847	ATP13A2/AP5Z1/MGAT3	3
GO:0007039	protein catabolic process in the vacuole	3/57	30/18860	0.1	33.0877	9.68406	0.000100281	0.0492379	0.0452847	ATP13A2/AP5Z1/MGAT3	3
GO:0007009	plasma membrane organization	5/57	185/18860	0.027027	8.94263	5.97727	0.000238303	0.0780044	0.0717416	NDRG1/MYOF/AHNAK/ABCA7/DNM2	5
Cluster 6
ID	Description	GeneRatio	BgRatio	RichFactor	FoldEnrichment	zScore	pvalue	p.adjust	qvalue	geneID	Count
