## Supplemental Table 9 for "Sex differences and multiregional variation in placental gene expression in late-onset gestational hypertension"

### Sheet: compare
Marker_Gene	Valleywise_male_hyp_norm_logFC	Valleywise_male_hyp_norm_P.Value	Valleywise_male_hyp_norm_adj.P.Val	Valleywise_fem_hyp_norm_logFC	Valleywise_fem_hyp_norm_P.Value	Valleywise_fem_hyp_norm_adj.P.Val	Horii_male_hyp_norm_logFC	Horii_male_hyp_norm_P.Value	Horii_male_hyp_norm_adj.P.Val	Horii_fem_hyp_norm_logFC	Horii_fem_hyp_norm_P.Value	Horii_fem_hyp_norm_adj.P.Val	Smith_male_hyp_norm_logFC	Smith_male_hyp_norm_P.Value	Smith_male_hyp_norm_adj.P.Val	Smith_fem_hyp_norm_logFC	Smith_fem_hyp_norm_P.Value	Smith_fem_hyp_norm_adj.P.Val
LEP	3.54285	0.0178453	0.739762	0.944621	0.602701	0.999961	4.95693	0.000676201	0.0520149	1.36177	0.138341	0.590731	1.73	0.163	0.44	1.36177	0.138341	0.590731
FLT1	1.28832	0.00616419	0.607947	0.283407	0.645197	0.999961	2.39611	1.45e-05	0.0318096	0.652912	0.255099	0.688182	0.07	0.885	0.954	0.652912	0.255099	0.688182
INHBA	1.87054	0.00484499	0.607947	-0.203806	0.762616	0.999961	1.64978	1.39e-05	0.0318096	-0.123882	0.738438	0.92659	-0.65	0.228	0.513	-0.123882	0.738438	0.92659
ENG	0.973671	0.00234858	0.553423	0.431946	0.394159	0.999961	1.20744	0.000199115	0.0434281	0.518735	0.186069	0.635283	0.09	0.778	0.901	0.518735	0.186069	0.635283
EBI3	1.14816	0.0412877	0.854841	0.103953	0.876788	0.999961	0.832366	0.00456153	0.103071	0.00744559	0.973787	0.994729	-0.69	0.1	0.347	0.00744559	0.973787	0.994729
INHA	1.23423	0.00307348	0.581524	0.0598513	0.903265	0.999961	1.56451	0.00014239	0.0410145	0.250124	0.55434	0.856631	-0.48	0.373	0.644	0.250124	0.55434	0.856631
SIGLEC6	0.760083	0.0823733	0.945509	-0.319529	0.564776	0.999961	0.930544	0.0163294	0.164221	0.138362	0.721081	0.919958	-0.67	0.229	0.515	0.138362	0.721081	0.919958
BCL6	0.897182	0.0129496	0.679724	0.151085	0.753643	0.999961	1.22192	0.000208544	0.0434281	0.667084	0.0394871	0.461943	-0.32	0.368	0.638	0.667084	0.0394871	0.461943
CRH	1.41862	0.0462192	0.868113	-0.239511	0.803586	0.999961	2.3188	0.00418291	0.100743	0.341674	0.593718	0.874348	-1.27	0.0725	0.301	0.341674	0.593718	0.874348
HTRA1	0.805066	0.0756736	0.929356	0.727947	0.258845	0.999961	1.39701	0.00433644	0.101791	0.382664	0.223499	0.664826	-1.03	0.0286	0.203	0.382664	0.223499	0.664826
PAPPA2	2.09711	0.00505963	0.607947	-0.132797	0.870576	0.999961	1.82654	0.00227385	0.079387	0.625488	0.104292	0.552578	-0.49	0.263	0.55	0.625488	0.104292	0.552578
CYP11A1	0.529117	0.166008	0.999616	-0.114809	0.80019	0.999961	0.651433	0.00122208	0.0642511	-0.100607	0.576142	0.866412	-0.65	0.0666	0.29	-0.100607	0.576142	0.866412
FSTL3	1.74884	0.00882527	0.661719	0.270181	0.69109	0.999961	2.91814	0.000255414	0.0440452	1.16043	0.121094	0.573745	0.66	0.399	0.666	1.16043	0.121094	0.573745
KRT19	0.653223	0.00738068	0.642346	0.0641605	0.785736	0.999961	0.860235	0.00750453	0.125208	-0.292025	0.324217	0.736558	-0.52	0.119	0.377	-0.292025	0.324217	0.736558
SLCO2A1	1.24246	0.00817613	0.642346	-0.00255391	0.994623	0.999961	1.41302	3.29e-06	0.0192347	0.31505	0.3365	0.742988	-0.49	0.223	0.509	0.31505	0.3365	0.742988
SOD1	-0.244728	0.253214	0.999616	-0.245205	0.267671	0.999961	-0.707282	0.00159163	0.0719393	-0.378356	0.0743921	0.511943	-0.35	0.122	0.382	-0.378356	0.0743921	0.511943
AQP1	0.645622	0.171035	0.999616	-0.239481	0.644351	0.999961	1.16453	0.00417993	0.100743	1.14721	0.0173166	0.407941	0.4	0.318	0.601	1.14721	0.0173166	0.407941
BHLHE40	0.424141	0.271692	0.999616	-0.0844379	0.884401	0.999961	0.881377	0.0870658	0.333082	0.00817216	0.98402	0.996523	-0.39	0.408	0.673	0.00817216	0.98402	0.996523
CGA	0.803942	0.0996573	0.971477	0.19298	0.817285	0.999961	0.571807	0.119152	0.388322	0.900324	0.0661123	0.498555	-0.31	0.403	0.669	0.900324	0.0661123	0.498555
EZR	0.23543	0.107361	0.971628	0.0118795	0.938486	0.999961	0.250838	0.0431319	0.242827	0.0356943	0.814043	0.950106	-0.4	0.0779	0.31	0.0356943	0.814043	0.950106
F5	0.267904	0.444256	0.999616	-0.283553	0.23804	0.999961	-0.724489	0.0231962	0.187895	-0.044207	0.870332	0.967483	-0.11	0.739	0.883	-0.044207	0.870332	0.967483
HEXB	0.365014	0.308255	0.999616	0.102711	0.562599	0.999961	0.703339	0.0124455	0.147642	0.294035	0.25595	0.688781	0.05	0.871	0.947	0.294035	0.25595	0.688781
HSD17B1	-0.53377	0.251801	0.999616	-0.229072	0.544756	0.999961	-1.16034	0.000313656	0.0451504	-0.435609	0.218828	0.662646	-0.57	0.0537	0.263	-0.435609	0.218828	0.662646
HTRA4	1.21038	0.0708463	0.9178	0.520919	0.430049	0.999961	3.23913	5.01e-05	0.0328616	1.85583	0.0138353	0.391861	0.45	0.506	0.745	1.85583	0.0138353	0.391861
IGFBP1	0.239003	0.864249	0.999616	-0.439124	0.734923	0.999961	-	-	-	-	-	-	4.45	0.0185	0.169	-	-	-
LHB	-	-	-	-	-	-	1.87197	0.00937179	0.134056	2.29704	0.0465797	0.472374	-	-	-	2.29704	0.0465797	0.472374
PGF	0.357932	0.366014	0.999616	-0.0306558	0.940664	0.999961	-0.319416	0.188372	0.476605	-0.388408	0.214938	0.659418	-0.48	0.142	0.412	-0.388408	0.214938	0.659418
PHYHIP	0.590957	0.145005	0.993028	-0.0500582	0.89233	0.999961	1.70909	0.000290754	0.0449809	1.04163	0.0656957	0.498555	0.1	0.82	0.923	1.04163	0.0656957	0.498555
PLEC	0.3918	0.0129528	0.679724	0.0225639	0.927345	0.999961	0.0841272	0.648899	0.839833	-0.110104	0.509885	0.836013	-0.07	0.792	0.91	-0.110104	0.509885	0.836013
RDH13	0.732718	0.0299501	0.79761	-0.374093	0.438541	0.999961	0.563294	0.0866521	0.332635	-0.25115	0.241319	0.678473	-0.42	0.286	0.571	-0.25115	0.241319	0.678473
SASH1	0.700025	0.0162014	0.731617	0.142875	0.678982	0.999961	0.978182	0.00198164	0.0777451	0.678074	0.0587312	0.485877	0.3	0.343	0.618	0.678074	0.0587312	0.485877
SEMA4C	0.239827	0.139098	0.988189	-0.127435	0.599196	0.999961	0.455683	0.0905172	0.339188	0.0729539	0.758277	0.931614	0.04	0.883	0.953	0.0729539	0.758277	0.931614
SPAG4	1.02599	0.00989417	0.675777	-0.228482	0.656809	0.999961	1.56365	6.33e-05	0.0328616	0.568413	0.165616	0.617516	-0.19	0.686	0.854	0.568413	0.165616	0.617516
SPP1	-0.422694	0.350525	0.999616	0.0159485	0.972118	0.999961	-1.24723	0.0172603	0.167512	-0.125734	0.818383	0.951559	0.08	0.854	0.939	-0.125734	0.818383	0.951559
TNFSF10	-0.152683	0.744588	0.999616	0.078656	0.838489	0.999961	0.700143	0.0466848	0.250752	0.48585	0.0371907	0.457754	-0.11	0.808	0.917	0.48585	0.0371907	0.457754
TREM1	0.735289	0.185534	0.999616	0.225792	0.667544	0.999961	1.70351	0.0136979	0.1538	0.125785	0.859251	0.964004	0.82	0.129	0.393	0.125785	0.859251	0.964004
VEGFA	0.0180131	0.961517	0.999616	0.212949	0.368601	0.999961	0.35389	0.41524	0.69282	1.18077	0.0338699	0.452813	0.12	0.795	0.912	1.18077	0.0338699	0.452813
VIM	-0.0838643	0.763261	0.999616	-0.066377	0.77773	0.999961	-0.352888	0.0765697	0.314571	0.33483	0.0789784	0.519225	0.48	0.015	0.155	0.33483	0.0789784	0.519225
CGB	-	-	-	-	-	-	-	-	-	-	-	-	-	-	-	-	-	-
PVRL4	-	-	-	-	-	-	-	-	-	-	-	-	-	-	-	-	-	-
