## Supplemental Table 10 for "Sex differences and multiregional variation in placental gene expression in late-onset gestational hypertension"

### Sheet: SingleCell_deconv
Cell_Type	Cont01	Cont02	Cont03	Cont04	Cont05	Cont06	Cont07	Cont08	Cont09	Cont10	HDP01	HDP02	HDP03	HDP04	HDP05	HDP06	HDP07	HDP08	HDP09	HDP10
IMMUNE_HOFAUER_IFN1	5.22018e-06	2.57929e-06	3.74575e-05	1.88566e-05	1.50436e-05	6.2913e-06	2.06738e-05	4.51546e-05	0.00065597	6.54431e-05	2.65474e-06	1.23004e-05	6.07689e-05	0.000173894	7.09876e-05	1.51544e-05	0.000239929	5.89299e-05	7.83389e-05	0.000826049
IMMUNE_HOFBAUER	1.6387e-06	3.73482e-06	9.23133e-07	3.17267e-06	1.91817e-06	2.05861e-07	9.70921e-06	2.06961e-05	5.30729e-06	6.44309e-07	4.27425e-06	5.07397e-06	2.55883e-05	8.80064e-06	1.73346e-06	4.94388e-07	1.6928e-05	1.42238e-06	6.37593e-07	6.97494e-06
IMMUNE_MACROPHAGE_IFN2	1.41401e-05	1.05981e-05	4.69969e-06	4.93177e-05	3.06747e-06	2.63295e-06	7.57666e-06	4.886e-06	1.39839e-06	2.90553e-05	3.17386e-06	1.62576e-05	1.32858e-05	4.88633e-06	9.87602e-05	7.60519e-07	4.1078e-06	4.1232e-06	3.9498e-06	0.000714724
IMMUNE_MONOCYTE-CLASSICAL	4.28028e-06	5.40202e-06	3.65442e-06	2.32707e-05	7.25939e-06	1.9124e-06	1.09038e-05	1.70512e-05	1.68065e-05	1.81109e-06	4.51835e-06	7.48729e-06	1.36442e-05	8.0581e-06	1.67501e-05	7.87677e-06	2.29893e-06	2.97907e-06	1.13884e-05	3.23864e-05
IMMUNE_NK	4.3663e-06	6.22465e-06	2.20848e-06	2.77349e-06	3.88821e-06	1.05737e-06	4.45888e-06	7.29887e-06	4.48858e-06	2.80712e-06	1.39352e-06	3.09179e-06	7.4094e-06	1.70892e-05	2.94227e-06	1.60047e-06	7.86521e-06	2.91444e-06	5.67969e-07	8.39561e-06
IMMUNE_proliferating	7.7634e-06	8.24494e-05	0.000111475	0.000130017	7.69853e-06	7.73205e-06	8.89292e-05	0.000336511	0.000399872	0.000156314	0.000166549	3.50681e-05	0.000115341	8.7017e-05	0.000210202	0.000170356	8.99735e-05	1.89301e-06	1.79318e-07	0.000217211
IMMUNE_T-NAIVE	9.79472e-05	3.92952e-05	0.000143125	0	6.13735e-05	1.39783e-05	1.11836e-05	0.000209469	5.91267e-05	4.20234e-06	6.8308e-05	6.77463e-05	0.000478814	5.79477e-05	5.96293e-05	2.41677e-05	4.33111e-05	1.58849e-05	7.2763e-05	1.36876e-05
IMMUNE_T-NAIVE_CD8	1.94946e-06	2.51747e-05	2.25046e-05	6.23166e-05	2.00502e-06	1.86418e-05	7.06794e-05	0	5.28557e-05	2.12002e-05	6.01332e-06	4.40967e-05	7.59677e-06	6.54009e-05	6.75717e-06	4.34586e-06	3.28698e-05	1.96861e-05	8.7538e-05	2.14607e-07
STROMAL_DIO3OS	0.00080583	4.58366e-05	0.000737054	0.0006768	0.000588025	0.000376369	0.00344519	0.00533782	0.00112783	9.26751e-05	0.00388511	0.00553774	0.00462668	0.00191695	0.000511444	0.000118667	0.00765565	7.50038e-05	0.000335158	0.000945334
STROMAL_IFN	0.000247381	0.000114365	0.000432109	0.000400022	2.17963e-05	0.000106872	0.000104286	0.00051236	0.000961939	0.000277789	0.000270644	0.000315057	0.00012014	7.90589e-05	0.000131011	0.000177649	0.000505216	7.35882e-06	2.48486e-05	4.27353e-05
STROMAL_INFLAMMATION	3.7758e-05	5.61836e-05	0.000152964	4.51568e-05	2.50328e-05	2.27494e-05	3.43458e-05	8.19085e-05	1.31343e-05	2.0834e-05	1.52399e-05	0.000118642	7.86957e-05	2.57316e-05	1.09078e-05	5.80025e-05	9.76755e-05	6.07608e-05	2.85103e-05	3.53915e-05
STROMAL_LTN1	3.53267e-05	3.60161e-06	4.23448e-05	7.4354e-06	1.19033e-05	8.65645e-06	1.50054e-05	8.91126e-05	2.49381e-05	3.89098e-06	1.0996e-05	3.38216e-05	1.35931e-05	8.1267e-06	9.04187e-06	1.49508e-05	1.34903e-05	2.51113e-07	8.39397e-06	1.89832e-05
STROMAL_proliferating	0.000890172	0.00096141	0.00239051	0.000361174	0.000216192	0.000291944	0.00139818	0.00188947	0.00163769	0.000400836	0.00202524	0.00145456	0.00172177	0.000318963	0.00164247	0.000507498	0.00055836	0.000966499	0.000899876	0.000263089
STROMAL_STEAP4	6.71725e-05	5.89813e-05	5.58604e-05	4.36841e-05	9.36111e-05	2.54069e-05	1.74573e-05	7.93252e-05	1.22346e-05	1.88359e-05	5.55509e-05	1.7892e-05	6.27805e-05	4.81339e-05	3.23574e-05	1.44756e-05	3.24073e-05	1.67557e-05	5.17243e-06	0.000115033
TB_EVT1	0.00110023	0.000398722	0.000821962	0.00123255	0.000799944	0.000986721	0.000579511	0.00204267	0.00480975	0.00104949	0.000748981	0.0004293	0.00058889	0.0138017	0.00167312	0.00264862	0.00115086	0.000236982	0.000195515	0.0023461
TB_SCT-PSG	0.037169	0.0042324	0.0766893	0.00475453	0.00219239	0.000700462	0.0738232	0.0808484	0.0926084	0.00425417	0.0903831	0.0965235	0.0846498	0.037611	0.027269	0.0212152	0.033183	0.00669471	0.00842254	0.0258326
TB_VCT_IFN	0.00789139	9.18458e-05	0.0141513	0.00149348	0.00043989	0.00167492	0.0161024	0.016602	0.0170975	0.00126286	0.0178588	0.0208216	0.0153366	0.0113876	0.00593935	0.00205476	0.00290711	0.000465557	0.00201181	0.0142462
TB_VCT1	4.55433e-05	0.000145226	0.000122523	8.41754e-05	2.89749e-05	0.00013886	0.000573083	7.61122e-05	6.36296e-05	3.79353e-05	6.09062e-05	4.83518e-05	0.000275708	0.000501248	4.8017e-05	8.54529e-05	0.000527554	1.3829e-05	3.78979e-05	9.92463e-05
VASCULAR_ARTERIAL	9.47931e-06	4.95378e-06	3.15512e-05	2.69067e-06	7.46196e-06	1.96537e-06	1.51874e-05	3.69716e-05	9.14658e-05	2.95629e-06	4.19307e-05	0.000154866	0.000195182	1.31509e-05	1.44094e-05	4.23951e-06	1.34285e-05	4.36235e-06	3.45512e-06	2.57929e-05
VASCULAR_CAPILLARY	2.60587e-05	5.6392e-06	9.40479e-06	5.74272e-06	7.40984e-06	2.778e-07	1.07629e-05	5.84913e-05	6.32954e-05	6.15122e-06	4.00145e-05	5.56657e-05	5.79382e-05	2.76974e-05	7.62911e-06	2.48304e-06	8.22237e-05	4.48724e-06	5.78159e-06	2.04676e-05
VASCULAR_EC_proliferating	0.000134307	0.000246006	0.000987666	0.000184552	8.82736e-05	0.000108863	0.00157747	0.00194015	0.000429794	0	0.00212075	0.000692945	0.00137122	0.00146795	7.16237e-05	0.00017336	0.0012684	9.64926e-05	6.42242e-05	0.00121962
VASCULAR_SM	3.1753e-07	0	2.03737e-06	4.77921e-08	1.95324e-07	6.08971e-07	1.68858e-05	1.30701e-06	1.09619e-05	3.20237e-07	2.54695e-06	6.87578e-07	0	3.23496e-07	3.23901e-07	6.03287e-07	4.60951e-06	3.6965e-07	4.38444e-09	6.16895e-06
VASCULAR_VENOUS	3.84498e-05	0.000204076	0.00103786	0.000102427	0.000203797	0.000166382	0.000497199	0.000657562	0.000577817	0.000143595	0.000467007	0.00107774	0.00108422	0.000199596	0.000189921	0.000163811	0.000191907	0.00012174	5.58967e-05	0.000274575

### Sheet: SC_sig_4groups
contrast	estimate	SE	df	t.ratio	p.value	cell_type
XX_Cont - XX_HDP	1.53474e-14	0.60181	16	2.5502e-14	1	IMMUNE_B
XX_Cont - XY_Cont	-0.73008	0.567392	16	-1.28673	0.728049	IMMUNE_B
XX_Cont - XY_HDP	-0.271846	0.543236	16	-0.500419	0.774111	IMMUNE_B
XX_HDP - XY_Cont	-0.73008	0.60181	16	-1.21314	0.728049	IMMUNE_B
XX_HDP - XY_HDP	-0.271846	0.579092	16	-0.469435	0.774111	IMMUNE_B
XY_Cont - XY_HDP	0.458234	0.543236	16	0.843526	0.774111	IMMUNE_B
XX_Cont - XX_HDP	-1.81122	1.69041	16	-1.07147	0.604763	IMMUNE_HOFAUER_IFN1
XX_Cont - XY_Cont	-1.49448	1.59373	16	-0.937721	0.604763	IMMUNE_HOFAUER_IFN1
XX_Cont - XY_HDP	-2.80479	1.52588	16	-1.83814	0.508084	IMMUNE_HOFAUER_IFN1
XX_HDP - XY_Cont	0.316745	1.69041	16	0.187377	0.85372	IMMUNE_HOFAUER_IFN1
XX_HDP - XY_HDP	-0.993567	1.6266	16	-0.610825	0.659874	IMMUNE_HOFAUER_IFN1
XY_Cont - XY_HDP	-1.31031	1.52588	16	-0.858723	0.604763	IMMUNE_HOFAUER_IFN1
XX_Cont - XX_HDP	1.49769	1.03796	16	1.44291	0.505014	IMMUNE_HOFBAUER
XX_Cont - XY_Cont	-0.211304	0.978602	16	-0.215924	0.831775	IMMUNE_HOFBAUER
XX_Cont - XY_HDP	0.838015	0.93694	16	0.894417	0.576534	IMMUNE_HOFBAUER
XX_HDP - XY_Cont	-1.70899	1.03796	16	-1.64648	0.505014	IMMUNE_HOFBAUER
XX_HDP - XY_HDP	-0.659672	0.998781	16	-0.660477	0.622013	IMMUNE_HOFBAUER
XY_Cont - XY_HDP	1.04932	0.93694	16	1.11994	0.558537	IMMUNE_HOFBAUER
XX_Cont - XX_HDP	1.39146e-14	0.817113	16	1.7029e-14	1	IMMUNE_HSC
XX_Cont - XY_Cont	-0.539035	0.770382	16	-0.699698	0.778263	IMMUNE_HSC
XX_Cont - XY_HDP	-0.773054	0.737585	16	-1.04809	0.778263	IMMUNE_HSC
XX_HDP - XY_Cont	-0.539035	0.817113	16	-0.659682	0.778263	IMMUNE_HSC
XX_HDP - XY_HDP	-0.773054	0.786268	16	-0.983194	0.778263	IMMUNE_HSC
XY_Cont - XY_HDP	-0.234019	0.737585	16	-0.317277	0.906163	IMMUNE_HSC
XX_Cont - XX_HDP	0.724773	1.53503	16	0.472156	0.643191	IMMUNE_MACROPHAGE_IFN1
XX_Cont - XY_Cont	1.77041	1.44724	16	1.2233	0.495699	IMMUNE_MACROPHAGE_IFN1
XX_Cont - XY_HDP	2.49632	1.38563	16	1.80158	0.495699	IMMUNE_MACROPHAGE_IFN1
XX_HDP - XY_Cont	1.04564	1.53503	16	0.681185	0.643191	IMMUNE_MACROPHAGE_IFN1
XX_HDP - XY_HDP	1.77155	1.47708	16	1.19936	0.495699	IMMUNE_MACROPHAGE_IFN1
XY_Cont - XY_HDP	0.725912	1.38563	16	0.523887	0.643191	IMMUNE_MACROPHAGE_IFN1
XX_Cont - XX_HDP	-0.890353	1.20933	16	-0.73624	0.708363	IMMUNE_MACROPHAGE_IFN2
XX_Cont - XY_Cont	0.0914918	1.14016	16	0.0802445	0.937038	IMMUNE_MACROPHAGE_IFN2
XX_Cont - XY_HDP	-1.45841	1.09162	16	-1.336	0.600728	IMMUNE_MACROPHAGE_IFN2
XX_HDP - XY_Cont	0.981845	1.20933	16	0.811895	0.708363	IMMUNE_MACROPHAGE_IFN2
XX_HDP - XY_HDP	-0.568052	1.16367	16	-0.488154	0.758475	IMMUNE_MACROPHAGE_IFN2
XY_Cont - XY_HDP	-1.5499	1.09162	16	-1.41981	0.600728	IMMUNE_MACROPHAGE_IFN2
XX_Cont - XX_HDP	2.41582	1.18373	16	2.04086	0.241931	IMMUNE_MACROPHAGE_TREM2
XX_Cont - XY_Cont	1.45466	1.11603	16	1.30343	0.421748	IMMUNE_MACROPHAGE_TREM2
XX_Cont - XY_HDP	0.291624	1.06851	16	0.272924	0.788403	IMMUNE_MACROPHAGE_TREM2
XX_HDP - XY_Cont	-0.961165	1.18373	16	-0.811983	0.51446	IMMUNE_MACROPHAGE_TREM2
XX_HDP - XY_HDP	-2.1242	1.13904	16	-1.8649	0.241931	IMMUNE_MACROPHAGE_TREM2
XY_Cont - XY_HDP	-1.16303	1.06851	16	-1.08846	0.438775	IMMUNE_MACROPHAGE_TREM2
XX_Cont - XX_HDP	-0.215329	1.17739	16	-0.182887	0.857184	IMMUNE_MACROPHAGE.M1
XX_Cont - XY_Cont	-2.05574	1.11005	16	-1.85193	0.247737	IMMUNE_MACROPHAGE.M1
XX_Cont - XY_HDP	0.387681	1.06279	16	0.364775	0.857184	IMMUNE_MACROPHAGE.M1
XX_HDP - XY_Cont	-1.84041	1.17739	16	-1.56313	0.275166	IMMUNE_MACROPHAGE.M1
XX_HDP - XY_HDP	0.60301	1.13294	16	0.532251	0.857184	IMMUNE_MACROPHAGE.M1
XY_Cont - XY_HDP	2.44342	1.06279	16	2.29905	0.211868	IMMUNE_MACROPHAGE.M1
XX_Cont - XX_HDP	-0.181335	0.184379	16	-0.983492	0.530492	IMMUNE_MONOCYTE.CLASSICAL
XX_Cont - XY_Cont	-0.30057	0.173834	16	-1.72906	0.309122	IMMUNE_MONOCYTE.CLASSICAL
XX_Cont - XY_HDP	-0.350815	0.166433	16	-2.10784	0.30701	IMMUNE_MONOCYTE.CLASSICAL
XX_HDP - XY_Cont	-0.119235	0.184379	16	-0.646685	0.632406	IMMUNE_MONOCYTE.CLASSICAL
XX_HDP - XY_HDP	-0.16948	0.177419	16	-0.955253	0.530492	IMMUNE_MONOCYTE.CLASSICAL
XY_Cont - XY_HDP	-0.0502447	0.166433	16	-0.30189	0.766624	IMMUNE_MONOCYTE.CLASSICAL
XX_Cont - XX_HDP	-0.449129	0.415426	16	-1.08113	0.4435	IMMUNE_MONOCYTE.NON_CLASSICAL
XX_Cont - XY_Cont	-0.423565	0.391668	16	-1.08144	0.4435	IMMUNE_MONOCYTE.NON_CLASSICAL
XX_Cont - XY_HDP	-4.72215e-15	0.374993	16	-1.25926e-14	1	IMMUNE_MONOCYTE.NON_CLASSICAL
XX_HDP - XY_Cont	0.0255648	0.415426	16	0.0615387	1	IMMUNE_MONOCYTE.NON_CLASSICAL
XX_HDP - XY_HDP	0.449129	0.399744	16	1.12354	0.4435	IMMUNE_MONOCYTE.NON_CLASSICAL
XY_Cont - XY_HDP	0.423565	0.374993	16	1.12953	0.4435	IMMUNE_MONOCYTE.NON_CLASSICAL
XX_Cont - XX_HDP	-1.77646	1.15998	16	-1.53146	0.520035	IMMUNE_NK
XX_Cont - XY_Cont	-0.421907	1.09364	16	-0.385784	0.748674	IMMUNE_NK
XX_Cont - XY_HDP	-1.41262	1.04708	16	-1.34911	0.520035	IMMUNE_NK
XX_HDP - XY_Cont	1.35456	1.15998	16	1.16774	0.520035	IMMUNE_NK
XX_HDP - XY_HDP	0.363839	1.11619	16	0.325966	0.748674	IMMUNE_NK
XY_Cont - XY_HDP	-0.990716	1.04708	16	-0.946173	0.537197	IMMUNE_NK
XX_Cont - XX_HDP	0.955825	0.637157	16	1.50014	0.306103	IMMUNE_NK_GZMK
XX_Cont - XY_Cont	1.10548	0.600717	16	1.84027	0.253059	IMMUNE_NK_GZMK
XX_Cont - XY_HDP	1.45081	0.575143	16	2.52252	0.135746	IMMUNE_NK_GZMK
XX_HDP - XY_Cont	0.149657	0.637157	16	0.234883	0.817279	IMMUNE_NK_GZMK
XX_HDP - XY_HDP	0.494985	0.613105	16	0.807341	0.646964	IMMUNE_NK_GZMK
XY_Cont - XY_HDP	0.345327	0.575143	16	0.60042	0.667963	IMMUNE_NK_GZMK
XX_Cont - XX_HDP	0.122633	1.28981	16	0.0950787	0.925433	IMMUNE_NK_PRSS57
XX_Cont - XY_Cont	0.482685	1.21604	16	0.396931	0.925433	IMMUNE_NK_PRSS57
XX_Cont - XY_HDP	1.41189	1.16427	16	1.21268	0.872998	IMMUNE_NK_PRSS57
XX_HDP - XY_Cont	0.360052	1.28981	16	0.279152	0.925433	IMMUNE_NK_PRSS57
XX_HDP - XY_HDP	1.28926	1.24112	16	1.03879	0.872998	IMMUNE_NK_PRSS57
XY_Cont - XY_HDP	0.929204	1.16427	16	0.798099	0.872998	IMMUNE_NK_PRSS57
XX_Cont - XX_HDP	1.37102	1.45306	16	0.94354	0.718871	IMMUNE_proliferating
XX_Cont - XY_Cont	-0.824226	1.36996	16	-0.601644	0.74885	IMMUNE_proliferating
XX_Cont - XY_HDP	-0.168714	1.31163	16	-0.128629	0.899254	IMMUNE_proliferating
XX_HDP - XY_Cont	-2.19524	1.45306	16	-1.51077	0.718871	IMMUNE_proliferating
XX_HDP - XY_HDP	-1.53973	1.39821	16	-1.10122	0.718871	IMMUNE_proliferating
XY_Cont - XY_HDP	0.655512	1.31163	16	0.499767	0.74885	IMMUNE_proliferating
XX_Cont - XX_HDP	1.96108	1.68339	16	1.16496	0.366566	IMMUNE_T.NAIVE
XX_Cont - XY_Cont	3.74323	1.58711	16	2.35852	0.188412	IMMUNE_T.NAIVE
XX_Cont - XY_HDP	1.76227	1.51954	16	1.15974	0.366566	IMMUNE_T.NAIVE
XX_HDP - XY_Cont	1.78215	1.68339	16	1.05867	0.366566	IMMUNE_T.NAIVE
XX_HDP - XY_HDP	-0.198803	1.61984	16	-0.12273	0.903849	IMMUNE_T.NAIVE
XY_Cont - XY_HDP	-1.98095	1.51954	16	-1.30365	0.366566	IMMUNE_T.NAIVE
XX_Cont - XX_HDP	-0.555786	1.71086	16	-0.324858	0.901378	IMMUNE_T.NAIVE_CD8
XX_Cont - XY_Cont	-0.771186	1.61301	16	-0.478104	0.901378	IMMUNE_T.NAIVE_CD8
XX_Cont - XY_HDP	-1.08756	1.54434	16	-0.704223	0.901378	IMMUNE_T.NAIVE_CD8
XX_HDP - XY_Cont	-0.2154	1.71086	16	-0.125902	0.901378	IMMUNE_T.NAIVE_CD8
XX_HDP - XY_HDP	-0.531774	1.64627	16	-0.323017	0.901378	IMMUNE_T.NAIVE_CD8
XY_Cont - XY_HDP	-0.316373	1.54434	16	-0.20486	0.901378	IMMUNE_T.NAIVE_CD8
XX_Cont - XX_HDP	0.346936	0.421947	16	0.822226	0.634549	IMMUNE_T.REG
XX_Cont - XY_Cont	0.346936	0.397816	16	0.872102	0.634549	IMMUNE_T.REG
XX_Cont - XY_HDP	-0.014681	0.38088	16	-0.0385449	1	IMMUNE_T.REG
XX_HDP - XY_Cont	5.55112e-17	0.421947	16	1.31559e-16	1	IMMUNE_T.REG
XX_HDP - XY_HDP	-0.361617	0.406019	16	-0.890641	0.634549	IMMUNE_T.REG
XY_Cont - XY_HDP	-0.361617	0.38088	16	-0.949426	0.634549	IMMUNE_T.REG
XX_Cont - XX_HDP	-0.825365	1.2291	16	-0.671521	0.613762	STROMAL_COX4I2
XX_Cont - XY_Cont	0.23059	1.15881	16	0.198989	0.844778	STROMAL_COX4I2
XX_Cont - XY_HDP	-1.71178	1.10947	16	-1.54288	0.427219	STROMAL_COX4I2
XX_HDP - XY_Cont	1.05596	1.2291	16	0.85913	0.613762	STROMAL_COX4I2
XX_HDP - XY_HDP	-0.886412	1.1827	16	-0.749481	0.613762	STROMAL_COX4I2
XY_Cont - XY_HDP	-1.94237	1.10947	16	-1.75071	0.427219	STROMAL_COX4I2
XX_Cont - XX_HDP	-0.253207	0.269199	16	-0.940595	0.695008	STROMAL_DIO3OS
XX_Cont - XY_Cont	-0.313598	0.253803	16	-1.2356	0.695008	STROMAL_DIO3OS
XX_Cont - XY_HDP	-0.0585742	0.242998	16	-0.241048	0.825335	STROMAL_DIO3OS
XX_HDP - XY_Cont	-0.0603912	0.269199	16	-0.224336	0.825335	STROMAL_DIO3OS
XX_HDP - XY_HDP	0.194633	0.259037	16	0.751372	0.695008	STROMAL_DIO3OS
XY_Cont - XY_HDP	0.255024	0.242998	16	1.04949	0.695008	STROMAL_DIO3OS
XX_Cont - XX_HDP	0.411347	0.930973	16	0.441846	0.846483	STROMAL_GALNT15
XX_Cont - XY_Cont	0.228157	0.87773	16	0.25994	0.846483	STROMAL_GALNT15
XX_Cont - XY_HDP	0.79078	0.840363	16	0.940999	0.846483	STROMAL_GALNT15
XX_HDP - XY_Cont	-0.18319	0.930973	16	-0.196772	0.846483	STROMAL_GALNT15
XX_HDP - XY_HDP	0.379434	0.89583	16	0.423556	0.846483	STROMAL_GALNT15
XY_Cont - XY_HDP	0.562624	0.840363	16	0.669501	0.846483	STROMAL_GALNT15
XX_Cont - XX_HDP	0.354189	0.381667	16	0.928006	0.55079	STROMAL_HEAVY_METAL
XX_Cont - XY_Cont	-0.0112126	0.359839	16	-0.0311602	1	STROMAL_HEAVY_METAL
XX_Cont - XY_HDP	0.354189	0.344519	16	1.02807	0.55079	STROMAL_HEAVY_METAL
XX_HDP - XY_Cont	-0.365402	0.381667	16	-0.957384	0.55079	STROMAL_HEAVY_METAL
XX_HDP - XY_HDP	-4.16334e-15	0.367259	16	-1.13362e-14	1	STROMAL_HEAVY_METAL
XY_Cont - XY_HDP	0.365402	0.344519	16	1.06061	0.55079	STROMAL_HEAVY_METAL
XX_Cont - XX_HDP	-0.409161	0.58292	16	-0.701916	0.739225	STROMAL_IFN
XX_Cont - XY_Cont	0.156267	0.549582	16	0.284338	0.903845	STROMAL_IFN
XX_Cont - XY_HDP	-0.478005	0.526185	16	-0.908435	0.739225	STROMAL_IFN
XX_HDP - XY_Cont	0.565428	0.58292	16	0.969993	0.739225	STROMAL_IFN
XX_HDP - XY_HDP	-0.0688438	0.560915	16	-0.122735	0.903845	STROMAL_IFN
XY_Cont - XY_HDP	-0.634272	0.526185	16	-1.20542	0.739225	STROMAL_IFN
XX_Cont - XX_HDP	0.451542	1.11004	16	0.40678	0.933363	STROMAL_INFLAMMATION
XX_Cont - XY_Cont	0.0888936	1.04656	16	0.0849392	0.933363	STROMAL_INFLAMMATION
XX_Cont - XY_HDP	0.668851	1.002	16	0.667516	0.933363	STROMAL_INFLAMMATION
XX_HDP - XY_Cont	-0.362648	1.11004	16	-0.326698	0.933363	STROMAL_INFLAMMATION
XX_HDP - XY_HDP	0.21731	1.06814	16	0.203448	0.933363	STROMAL_INFLAMMATION
XY_Cont - XY_HDP	0.579958	1.002	16	0.5788	0.933363	STROMAL_INFLAMMATION
XX_Cont - XX_HDP	-0.115155	0.707241	16	-0.162822	0.872697	STROMAL_LTN1
XX_Cont - XY_Cont	0.178127	0.666793	16	0.26714	0.872697	STROMAL_LTN1
XX_Cont - XY_HDP	0.472655	0.638406	16	0.740367	0.872697	STROMAL_LTN1
XX_HDP - XY_Cont	0.293281	0.707241	16	0.414684	0.872697	STROMAL_LTN1
XX_HDP - XY_HDP	0.587809	0.680543	16	0.863736	0.872697	STROMAL_LTN1
XY_Cont - XY_HDP	0.294528	0.638406	16	0.461349	0.872697	STROMAL_LTN1
XX_Cont - XX_HDP	-0.67181	1.30363	16	-0.515337	0.854337	STROMAL_PPM1N
XX_Cont - XY_Cont	-2.32975	1.22908	16	-1.89553	0.267549	STROMAL_PPM1N
XX_Cont - XY_HDP	-0.200305	1.17675	16	-0.170219	0.866972	STROMAL_PPM1N
XX_HDP - XY_Cont	-1.65794	1.30363	16	-1.27178	0.443252	STROMAL_PPM1N
XX_HDP - XY_HDP	0.471505	1.25442	16	0.375875	0.854337	STROMAL_PPM1N
XY_Cont - XY_HDP	2.12944	1.17675	16	1.80959	0.267549	STROMAL_PPM1N
XX_Cont - XX_HDP	0.0988285	0.22521	16	0.438827	0.894243	STROMAL_proliferating
XX_Cont - XY_Cont	-0.164784	0.21233	16	-0.776072	0.894243	STROMAL_proliferating
XX_Cont - XY_HDP	0.0271748	0.203291	16	0.133674	0.895327	STROMAL_proliferating
XX_HDP - XY_Cont	-0.263612	0.22521	16	-1.17052	0.894243	STROMAL_proliferating
XX_HDP - XY_HDP	-0.0716537	0.216709	16	-0.330645	0.894243	STROMAL_proliferating
XY_Cont - XY_HDP	0.191958	0.203291	16	0.944255	0.894243	STROMAL_proliferating
XX_Cont - XX_HDP	-1.06372	0.536971	16	-1.98097	0.195157	STROMAL_STEAP4
XX_Cont - XY_Cont	-0.878941	0.506261	16	-1.73614	0.203502	STROMAL_STEAP4
XX_Cont - XY_HDP	-1.25207	0.484708	16	-2.58315	0.120083	STROMAL_STEAP4
XX_HDP - XY_Cont	0.18478	0.536971	16	0.344115	0.735241	STROMAL_STEAP4
XX_HDP - XY_HDP	-0.188351	0.5167	16	-0.364527	0.735241	STROMAL_STEAP4
XY_Cont - XY_HDP	-0.373131	0.484708	16	-0.769805	0.678948	STROMAL_STEAP4
XX_Cont - XX_HDP	-2.48233	1.57572	16	-1.57536	0.269475	TB_EVT1
XX_Cont - XY_Cont	-3.23311	1.4856	16	-2.17629	0.269153	TB_EVT1
XX_Cont - XY_HDP	-2.25149	1.42236	16	-1.58293	0.269475	TB_EVT1
XX_HDP - XY_Cont	-0.750779	1.57572	16	-0.476467	0.76822	TB_EVT1
XX_HDP - XY_HDP	0.230833	1.51624	16	0.152241	0.8809	TB_EVT1
XY_Cont - XY_HDP	0.981612	1.42236	16	0.69013	0.750002	TB_EVT1
XX_Cont - XX_HDP	0.451821	0.554455	16	0.814892	0.965993	TB_EVT2
XX_Cont - XY_Cont	0.0226386	0.522745	16	0.0433072	0.965993	TB_EVT2
XX_Cont - XY_HDP	0.127078	0.50049	16	0.253908	0.965993	TB_EVT2
XX_HDP - XY_Cont	-0.429182	0.554455	16	-0.774062	0.965993	TB_EVT2
XX_HDP - XY_HDP	-0.324742	0.533524	16	-0.608674	0.965993	TB_EVT2
XY_Cont - XY_HDP	0.10444	0.50049	16	0.208675	0.965993	TB_EVT2
XX_Cont - XX_HDP	-2.18743	1.57085	16	-1.39251	0.634326	TB_SCT
XX_Cont - XY_Cont	-1.03839	1.48101	16	-0.701135	0.634326	TB_SCT
XX_Cont - XY_HDP	-0.913378	1.41796	16	-0.64415	0.634326	TB_SCT
XX_HDP - XY_Cont	1.14904	1.57085	16	0.731479	0.634326	TB_SCT
XX_HDP - XY_HDP	1.27405	1.51155	16	0.842877	0.634326	TB_SCT
XY_Cont - XY_HDP	0.125009	1.41796	16	0.0881611	0.930843	TB_SCT
XX_Cont - XX_HDP	0.923708	1.31055	16	0.704822	0.589265	TB_SCT.PSG
XX_Cont - XY_Cont	3.17784	1.2356	16	2.57189	0.122853	TB_SCT.PSG
XX_Cont - XY_HDP	1.55011	1.183	16	1.31032	0.312881	TB_SCT.PSG
XX_HDP - XY_Cont	2.25413	1.31055	16	1.71998	0.312881	TB_SCT.PSG
XX_HDP - XY_HDP	0.626398	1.26108	16	0.496715	0.626145	TB_SCT.PSG
XY_Cont - XY_HDP	-1.62773	1.183	16	-1.37594	0.312881	TB_SCT.PSG
XX_Cont - XX_HDP	-0.256571	0.800337	16	-0.320579	0.769846	TB_VCT_IFN
XX_Cont - XY_Cont	-1.29796	0.754565	16	-1.72014	0.554979	TB_VCT_IFN
XX_Cont - XY_HDP	-0.485752	0.722441	16	-0.672376	0.766408	TB_VCT_IFN
XX_HDP - XY_Cont	-1.04139	0.800337	16	-1.30119	0.554979	TB_VCT_IFN
XX_HDP - XY_HDP	-0.22918	0.770124	16	-0.297589	0.769846	TB_VCT_IFN
XY_Cont - XY_HDP	0.812207	0.722441	16	1.12426	0.554979	TB_VCT_IFN
XX_Cont - XX_HDP	-1.25408	0.885385	16	-1.41642	0.527478	TB_VCT_proliferating
XX_Cont - XY_Cont	0.219121	0.834749	16	0.2625	0.796286	TB_VCT_proliferating
XX_Cont - XY_HDP	-0.598409	0.799211	16	-0.74875	0.557849	TB_VCT_proliferating
XX_HDP - XY_Cont	1.4732	0.885385	16	1.66391	0.527478	TB_VCT_proliferating
XX_HDP - XY_HDP	0.655672	0.851962	16	0.769602	0.557849	TB_VCT_proliferating
XY_Cont - XY_HDP	-0.81753	0.799211	16	-1.02292	0.557849	TB_VCT_proliferating
XX_Cont - XX_HDP	0.0629296	1.49736	16	0.0420272	0.975697	TB_VCT1
XX_Cont - XY_Cont	-0.252172	1.41172	16	-0.178627	0.975697	TB_VCT1
XX_Cont - XY_HDP	-0.0418251	1.35162	16	-0.0309444	0.975697	TB_VCT1
XX_HDP - XY_Cont	-0.315102	1.49736	16	-0.210439	0.975697	TB_VCT1
XX_HDP - XY_HDP	-0.104755	1.44083	16	-0.0727043	0.975697	TB_VCT1
XY_Cont - XY_HDP	0.210347	1.35162	16	0.155626	0.975697	TB_VCT1
XX_Cont - XX_HDP	2.25547	1.58848	16	1.41989	0.524491	TB_VCT2
XX_Cont - XY_Cont	-0.387986	1.49763	16	-0.259066	0.798888	TB_VCT2
XX_Cont - XY_HDP	0.86663	1.43388	16	0.604397	0.664865	TB_VCT2
XX_HDP - XY_Cont	-2.64346	1.58848	16	-1.66414	0.524491	TB_VCT2
XX_HDP - XY_HDP	-1.38884	1.52852	16	-0.908621	0.591793	TB_VCT2
XY_Cont - XY_HDP	1.25462	1.43388	16	0.874983	0.591793	TB_VCT2
XX_Cont - XX_HDP	-0.234763	0.319983	16	-0.733672	0.568516	VASCULAR_ARTERIAL
XX_Cont - XY_Cont	-0.486059	0.301683	16	-1.61116	0.38072	VASCULAR_ARTERIAL
XX_Cont - XY_HDP	-0.465085	0.28884	16	-1.61019	0.38072	VASCULAR_ARTERIAL
XX_HDP - XY_Cont	-0.251296	0.319983	16	-0.785341	0.568516	VASCULAR_ARTERIAL
XX_HDP - XY_HDP	-0.230323	0.307904	16	-0.748034	0.568516	VASCULAR_ARTERIAL
XY_Cont - XY_HDP	0.0209732	0.28884	16	0.0726119	0.943015	VASCULAR_ARTERIAL
XX_Cont - XX_HDP	0.0976297	0.396846	16	0.246014	0.970559	VASCULAR_CAPILLARY
XX_Cont - XY_Cont	0.380196	0.37415	16	1.01616	0.970559	VASCULAR_CAPILLARY
XX_Cont - XY_HDP	-0.00150472	0.358221	16	-0.00420053	0.9967	VASCULAR_CAPILLARY
XX_HDP - XY_Cont	0.282567	0.396846	16	0.712032	0.970559	VASCULAR_CAPILLARY
XX_HDP - XY_HDP	-0.0991344	0.381865	16	-0.259606	0.970559	VASCULAR_CAPILLARY
XY_Cont - XY_HDP	-0.381701	0.358221	16	-1.06555	0.970559	VASCULAR_CAPILLARY
XX_Cont - XX_HDP	-1.75649	1.10328	16	-1.59206	0.303382	VASCULAR_CAPILLARY_TIP
XX_Cont - XY_Cont	-1.84056	1.04018	16	-1.76946	0.303382	VASCULAR_CAPILLARY_TIP
XX_Cont - XY_HDP	-0.34481	0.995898	16	-0.34623	0.880417	VASCULAR_CAPILLARY_TIP
XX_HDP - XY_Cont	-0.0840711	1.10328	16	-0.0762011	0.940204	VASCULAR_CAPILLARY_TIP
XX_HDP - XY_HDP	1.41168	1.06163	16	1.32973	0.303382	VASCULAR_CAPILLARY_TIP
XY_Cont - XY_HDP	1.49575	0.995898	16	1.50191	0.303382	VASCULAR_CAPILLARY_TIP
XX_Cont - XX_HDP	-0.797155	1.86347	16	-0.427779	0.822066	VASCULAR_EC_proliferating
XX_Cont - XY_Cont	-1.33674	1.7569	16	-0.760852	0.822066	VASCULAR_EC_proliferating
XX_Cont - XY_HDP	0.384551	1.6821	16	0.228613	0.822066	VASCULAR_EC_proliferating
XX_HDP - XY_Cont	-0.539586	1.86347	16	-0.289559	0.822066	VASCULAR_EC_proliferating
XX_HDP - XY_HDP	1.18171	1.79313	16	0.659019	0.822066	VASCULAR_EC_proliferating
XY_Cont - XY_HDP	1.72129	1.6821	16	1.0233	0.822066	VASCULAR_EC_proliferating
XX_Cont - XX_HDP	-0.0409249	1.41336	16	-0.0289556	0.977258	VASCULAR_PERICYTE
XX_Cont - XY_Cont	0.921328	1.33253	16	0.691411	0.758576	VASCULAR_PERICYTE
XX_Cont - XY_HDP	1.00336	1.2758	16	0.78645	0.758576	VASCULAR_PERICYTE
XX_HDP - XY_Cont	0.962253	1.41336	16	0.680824	0.758576	VASCULAR_PERICYTE
XX_HDP - XY_HDP	1.04428	1.36001	16	0.767847	0.758576	VASCULAR_PERICYTE
XY_Cont - XY_HDP	0.0820281	1.2758	16	0.0642952	0.977258	VASCULAR_PERICYTE
XX_Cont - XX_HDP	0.583383	1.42375	16	0.40975	0.895818	VASCULAR_PERICYTE_IFN
XX_Cont - XY_Cont	0.906436	1.34233	16	0.675272	0.895818	VASCULAR_PERICYTE_IFN
XX_Cont - XY_HDP	-0.170985	1.28518	16	-0.133044	0.895818	VASCULAR_PERICYTE_IFN
XX_HDP - XY_Cont	0.323053	1.42375	16	0.226903	0.895818	VASCULAR_PERICYTE_IFN
XX_HDP - XY_HDP	-0.754368	1.37001	16	-0.550631	0.895818	VASCULAR_PERICYTE_IFN
XY_Cont - XY_HDP	-1.07742	1.28518	16	-0.838343	0.895818	VASCULAR_PERICYTE_IFN
XX_Cont - XX_HDP	-1.88055	1.3488	16	-1.39424	0.38319	VASCULAR_SM
XX_Cont - XY_Cont	-1.76531	1.27166	16	-1.38819	0.38319	VASCULAR_SM
XX_Cont - XY_HDP	-0.329295	1.21753	16	-0.270463	0.932969	VASCULAR_SM
XX_HDP - XY_Cont	0.115246	1.3488	16	0.0854432	0.932969	VASCULAR_SM
XX_HDP - XY_HDP	1.55126	1.29789	16	1.19522	0.38319	VASCULAR_SM
XY_Cont - XY_HDP	1.43601	1.21753	16	1.17945	0.38319	VASCULAR_SM
XX_Cont - XX_HDP	-0.0535616	0.20646	16	-0.259429	0.958335	VASCULAR_VENOUS
XX_Cont - XY_Cont	-0.200012	0.194652	16	-1.02754	0.958335	VASCULAR_VENOUS
XX_Cont - XY_HDP	-0.0554165	0.186365	16	-0.297355	0.958335	VASCULAR_VENOUS
XX_HDP - XY_Cont	-0.14645	0.20646	16	-0.709341	0.958335	VASCULAR_VENOUS
XX_HDP - XY_HDP	-0.00185488	0.198666	16	-0.0093367	0.992666	VASCULAR_VENOUS
XY_Cont - XY_HDP	0.144596	0.186365	16	0.775872	0.958335	VASCULAR_VENOUS

### Sheet: SC_sig_Hyp_Norm
cell_type	estimate	p_value
STROMAL_STEAP4	0.737261	0.044276
STROMAL_COX4I2	1.47251	0.0736183
IMMUNE_HOFBAUER	-1.20754	0.08194
IMMUNE_NK	1.3472	0.0819991
TB_VCT_proliferating	0.970239	0.101324
IMMUNE_MACROPHAGE_IFN2	1.27693	0.112773
TB_VCT2	-1.61616	0.132585
IMMUNE_NK_GZMK	-0.700075	0.135687
IMMUNE_HOFAUER_IFN1	1.66012	0.149746
STROMAL_HEAVY_METAL	-0.359795	0.155991
IMMUNE_MACROPHAGE.M1	-1.17435	0.169947
STROMAL_IFN	0.528601	0.172409
IMMUNE_MONOCYTE.CLASSICAL	0.132738	0.318035
STROMAL_proliferating	-0.138228	0.351987
IMMUNE_proliferating	-0.859292	0.381185
TB_SCT	0.903805	0.388965
STROMAL_GALNT15	-0.524929	0.394927
IMMUNE_MACROPHAGE_IFN1	-0.902498	0.401177
STROMAL_PPM1N	-0.775966	0.405021
IMMUNE_NK_PRSS57	-0.654844	0.446537
STROMAL_INFLAMMATION	-0.537481	0.459011
TB_EVT2	-0.245656	0.501857
TB_EVT1	0.727274	0.516981
VASCULAR_ARTERIAL	0.129927	0.562255
VASCULAR_CAPILLARY	0.151949	0.565143
IMMUNE_B	-0.201933	0.619648
IMMUNE_MACROPHAGE_TREM2	-0.413974	0.634474
VASCULAR_EC_proliferating	-0.580239	0.636718
TB_VCT_IFN	-0.2549	0.647918
IMMUNE_T.NAIVE_CD8	0.489257	0.657858
IMMUNE_HSC	0.194315	0.721403
VASCULAR_PERICYTE_IFN	0.322456	0.728869
VASCULAR_VENOUS	-0.0453314	0.739021
STROMAL_LTN1	-0.148467	0.751862
TB_SCT.PSG	0.289373	0.772207
IMMUNE_T.REG	0.0435022	0.875964
VASCULAR_PERICYTE	-0.12498	0.893163
TB_VCT1	-0.126163	0.898473
IMMUNE_MONOCYTE.NON_CLASSICAL	-0.0321305	0.908191
STROMAL_DIO3OS	-0.0203718	0.909968
VASCULAR_SM	0.067145	0.943389
IMMUNE_T.NAIVE	0.0298198	0.980905
VASCULAR_CAPILLARY_TIP	-0.0107986	0.989279

### Sheet: SC_sig_Sex
cell_type	estimate	p_value
TB_SCT.PSG	-1.87945	0.0483968
IMMUNE_MONOCYTE.CLASSICAL	0.247383	0.0544748
IMMUNE_NK_GZMK	-0.869032	0.0605955
IMMUNE_MACROPHAGE_IFN1	-1.84424	0.0774015
VASCULAR_ARTERIAL	0.37028	0.0884002
STROMAL_STEAP4	0.609702	0.099338
TB_EVT1	1.59442	0.137391
IMMUNE_T.NAIVE	-1.79112	0.140146
TB_VCT_IFN	0.740905	0.176578
IMMUNE_HSC	0.666681	0.214217
IMMUNE_HOFAUER_IFN1	1.40421	0.229546
IMMUNE_B	0.480134	0.232427
IMMUNE_proliferating	1.07602	0.272247
IMMUNE_NK_PRSS57	-0.93502	0.275331
VASCULAR_PERICYTE	-0.984259	0.284881
STROMAL_PPM1N	0.869651	0.351939
STROMAL_LTN1	-0.389958	0.40774
VASCULAR_VENOUS	0.0973366	0.474078
IMMUNE_MACROPHAGE.M1	0.627263	0.474416
STROMAL_proliferating	0.104003	0.488337
TB_VCT2	0.706082	0.524244
IMMUNE_T.NAIVE_CD8	0.696738	0.529141
STROMAL_GALNT15	-0.352222	0.570562
STROMAL_COX4I2	0.462054	0.580011
TB_VCT_proliferating	-0.330565	0.594575
VASCULAR_CAPILLARY	-0.128605	0.628205
IMMUNE_HOFBAUER	0.304587	0.665299
IMMUNE_MACROPHAGE_IFN2	0.358194	0.668471
STROMAL_DIO3OS	0.0619578	0.732121
TB_EVT2	0.121203	0.741914
VASCULAR_CAPILLARY_TIP	0.244035	0.762239
IMMUNE_MACROPHAGE_TREM2	0.253423	0.772581
STROMAL_INFLAMMATION	-0.204549	0.779504
IMMUNE_NK	0.172759	0.826033
TB_VCT1	0.165406	0.867807
VASCULAR_SM	0.146226	0.877678
STROMAL_HEAVY_METAL	-0.03068	0.904805
VASCULAR_PERICYTE_IFN	-0.0594703	0.949366
VASCULAR_EC_proliferating	0.0435634	0.971945
IMMUNE_MONOCYTE.NON_CLASSICAL	-0.0070837	0.980039
STROMAL_IFN	0.00785005	0.98401
IMMUNE_T.REG	0.00450339	0.987317
TB_SCT	-0.00199014	0.99851

### Sheet: SingleNuc_deconv
Cell_Type	Cont01	Cont02	Cont03	Cont04	Cont05	Cont06	Cont07	Cont08	Cont09	Cont10	HDP01	HDP02	HDP03	HDP04	HDP05	HDP06	HDP07	HDP08	HDP09	HDP10
IMMUNE_sn_HOFBAUER	6.79351e-06	3.72506e-06	4.16661e-06	6.25898e-06	6.59831e-06	2.06075e-06	1.86199e-06	1.63369e-05	3.42639e-06	3.84207e-06	8.22213e-06	1.26158e-06	6.93315e-06	1.05613e-06	4.23341e-06	5.12736e-06	1.29672e-05	2.61898e-06	3.77116e-06	7.76445e-06
IMMUNE_sn_MACROPHAGE_IFN2	0.00178957	0.00320076	0.00203955	0.00164549	0.000279616	0.0011743	0.000106561	0.00112644	0.000593195	0.000172224	0.00010093	0.000806201	0.00631622	0.000540078	0.0065608	0.000887122	0.00182058	6.77144e-05	0.00136342	0.0100299
IMMUNE_sn_MACROPHAGE_TREM2	0.00131081	0.000496959	0.002937	0.00221756	0.00159375	0.000431856	0.00046494	0.000898965	0.000270579	0.000502387	0.00153326	0.00147608	0.0025091	0.000996285	0.000405514	0.000565727	0.000364996	0.000866439	0.000567159	0.00327475
IMMUNE_sn_T-NAIVE	1.20374e-05	2.63569e-05	2.63553e-05	6.62378e-05	3.45614e-05	2.408e-05	4.29544e-05	7.29665e-05	0.000257873	3.87874e-05	3.97713e-05	8.90766e-05	2.43812e-05	8.6195e-05	4.42055e-05	3.34439e-05	1.79612e-05	1.55255e-05	3.46554e-05	0.000215558
STROMAL_sn_carmn	0.00146336	0.00235958	0.00268298	0.00333439	0.0114276	0.00201225	0.000841195	0.00233377	0.000330273	0.00696374	0.00236137	0.00504084	0.000551919	0.00242487	0.00121535	0.00398931	0.000473375	0.00273573	0.00094255	0.00518499
STROMAL_sn_comp	0.00437214	0.00192052	0.00348038	0.00459445	0.00425274	0.00366377	0.00314037	0.00227082	0.00183624	0.00535116	0.00168926	0.00618304	0.00803468	0.00619003	0.000239934	0.00224821	0.00199513	0.00388001	0.00251182	0.00664967
STROMAL_sn_robo2	3.21537e-05	0.000165948	0.000756073	0.000288174	0.000357974	0.000343693	0.000136096	0.000365158	8.50723e-05	0.000200604	0.000308347	0.000145353	0.000960699	0.000390218	0.000246213	0.00031737	0.000556366	0.00035555	8.27239e-05	0.000416374
STROMAL_sn_wt1	0.000221724	0.000550507	2.81856e-06	2.14095e-05	8.51771e-05	0.000613451	0.000179943	0.00112688	0.0335306	1.79544e-05	0.000535119	0.000650006	0.00284816	0.000349167	0.00017679	5.66372e-05	0.00456562	3.20896e-05	0.00264933	1.03732e-05
TB_sn_EVT	0.000836358	0.00081172	0.000976906	0.00236226	0.00247806	0.00113087	0.000535739	0.00105146	0.000214465	0.00200702	0.00170125	0.00252022	0.00072479	0.00531707	0.00103246	0.000815515	0.00202265	0.000859756	0.000299728	0.00299757
TB_sn_pre-fused_SCT	0.0165805	0.0213111	0.0133344	0.017757	0.0102836	0.0329011	0.00304473	0.0241278	0.00802761	0.00472737	0.00642942	0.016096	0.00738486	0.00922364	0.00627146	0.0152461	0.0178136	0.0112344	0.0110684	0.00540156
TB_sn_SCT1	0.00495018	0.0018227	0.00989969	0.00192504	0.000962079	0.00117752	0.00306136	0.0162849	0.00430896	0.00565754	0.00611355	0.00782666	0.00433911	0.000978151	0.00111953	0.00791746	0.00214134	0.00307172	0.000593366	0.00324638
TB_sn_SCT2	1.08252e-05	2.16145e-05	2.04101e-05	7.6345e-05	0.000480459	3.98388e-05	3.76442e-06	7.38506e-05	3.66803e-05	0.000168337	4.25378e-05	0.000570285	0.000220304	0.000214311	1.34417e-05	5.16605e-05	0.000329557	0.000176878	1.9281e-05	5.16836e-05
TB_sn_VCT_proliferating	0.000432103	0.00368131	0.000669186	0.00304748	0.0055875	0.00121059	0.00176544	0.000833079	0.000657232	0.000501965	0.00145961	0.000805762	0.00850455	0.00435084	0.000536111	0.000532077	0.00271381	0.00673508	0.00381807	0.00272175
VASCULAR_sn_ARTERIAL	2.79527e-05	2.44831e-05	0.000132527	5.90156e-05	0.000149842	9.72418e-06	5.19759e-05	0.000116308	3.74721e-05	0.000257133	7.27058e-05	0.000570957	0.00163003	7.61894e-05	2.31176e-05	5.01748e-05	7.43558e-05	0.000123701	2.80886e-05	3.51003e-05
VASCULAR_sn_CAPILLARY	1.86606e-05	2.14261e-06	0.000174358	1.90656e-05	5.40164e-05	1.77154e-05	5.6286e-05	2.55318e-05	8.81867e-05	4.90993e-05	0.000351007	0.000439297	0.000363823	0.00137574	5.39745e-07	9.56544e-08	0.000255435	1.1181e-05	0	0.000415949
VASCULAR_sn_EC_proliferating	0.00186595	0.00148119	0.0034127	0.000626336	0.000689892	0.00186198	0.000649201	0.0009414	0.00321359	0.00353054	0.00201279	0.00023237	0.000497881	0.0166509	0.00157646	0.00218543	0.000704908	0.00244731	0.00041301	0.00176486
VASCULAR_sn_PERICYTE	3.70338e-05	7.31882e-06	1.30559e-05	0	0.000166224	1.12289e-05	4.69581e-05	0.000324814	0.000100669	0.000120937	0.000336495	0.000362812	0.00058367	0.00174154	3.04563e-05	0	0.000616262	2.41156e-05	1.19556e-05	9.8929e-05

### Sheet: SN_sig_4groups
contrast	estimate	SE	df	t.ratio	p.value	cell_type
XX_Cont - XX_HDP	1.37657	0.708739	16	1.94228	0.209755	IMMUNE_sn_HOFBAUER
XX_Cont - XY_Cont	-0.205207	0.668206	16	-0.307102	0.762727	IMMUNE_sn_HOFBAUER
XX_Cont - XY_HDP	0.833989	0.639758	16	1.3036	0.316224	IMMUNE_sn_HOFBAUER
XX_HDP - XY_Cont	-1.58178	0.708739	16	-2.23182	0.209755	IMMUNE_sn_HOFBAUER
XX_HDP - XY_HDP	-0.542583	0.681985	16	-0.795594	0.525495	IMMUNE_sn_HOFBAUER
XY_Cont - XY_HDP	1.0392	0.639758	16	1.62436	0.247667	IMMUNE_sn_HOFBAUER
XX_Cont - XX_HDP	-0.25404	1.61133	16	-0.157658	0.88248	IMMUNE_sn_MACROPHAGE_IFN2
XX_Cont - XY_Cont	-1.03294	1.51918	16	-0.679935	0.88248	IMMUNE_sn_MACROPHAGE_IFN2
XX_Cont - XY_HDP	-1.25142	1.4545	16	-0.860374	0.88248	IMMUNE_sn_MACROPHAGE_IFN2
XX_HDP - XY_Cont	-0.778902	1.61133	16	-0.48339	0.88248	IMMUNE_sn_MACROPHAGE_IFN2
XX_HDP - XY_HDP	-0.997376	1.5505	16	-0.643259	0.88248	IMMUNE_sn_MACROPHAGE_IFN2
XY_Cont - XY_HDP	-0.218475	1.4545	16	-0.150206	0.88248	IMMUNE_sn_MACROPHAGE_IFN2
XX_Cont - XX_HDP	-0.205089	0.277916	16	-0.737955	0.687559	IMMUNE_sn_MACROPHAGE_TREM2
XX_Cont - XY_Cont	-0.318511	0.262021	16	-1.21559	0.687559	IMMUNE_sn_MACROPHAGE_TREM2
XX_Cont - XY_HDP	-0.462882	0.250866	16	-1.84513	0.501652	IMMUNE_sn_MACROPHAGE_TREM2
XX_HDP - XY_Cont	-0.113422	0.277916	16	-0.408117	0.688597	IMMUNE_sn_MACROPHAGE_TREM2
XX_HDP - XY_HDP	-0.257793	0.267424	16	-0.963985	0.687559	IMMUNE_sn_MACROPHAGE_TREM2
XY_Cont - XY_HDP	-0.144371	0.250866	16	-0.57549	0.687559	IMMUNE_sn_MACROPHAGE_TREM2
XX_Cont - XX_HDP	-1.84483e-14	0.20126	16	-9.16643e-14	1	IMMUNE_sn_MACROPHAGE.M2
XX_Cont - XY_Cont	-0.268346	0.189749	16	-1.41421	0.402192	IMMUNE_sn_MACROPHAGE.M2
XX_Cont - XY_HDP	-1.84001e-14	0.181671	16	-1.01282e-13	1	IMMUNE_sn_MACROPHAGE.M2
XX_HDP - XY_Cont	-0.268346	0.20126	16	-1.33333	0.402192	IMMUNE_sn_MACROPHAGE.M2
XX_HDP - XY_HDP	4.82355e-17	0.193662	16	2.49071e-16	1	IMMUNE_sn_MACROPHAGE.M2
XY_Cont - XY_HDP	0.268346	0.181671	16	1.4771	0.402192	IMMUNE_sn_MACROPHAGE.M2
XX_Cont - XX_HDP	-0.460672	0.861012	16	-0.535036	0.792765	IMMUNE_sn_T.NAIVE
XX_Cont - XY_Cont	-0.86701	0.81177	16	-1.06805	0.792765	IMMUNE_sn_T.NAIVE
XX_Cont - XY_HDP	-0.519344	0.77721	16	-0.668216	0.792765	IMMUNE_sn_T.NAIVE
XX_HDP - XY_Cont	-0.406337	0.861012	16	-0.47193	0.792765	IMMUNE_sn_T.NAIVE
XX_HDP - XY_HDP	-0.058672	0.828509	16	-0.0708164	0.944421	IMMUNE_sn_T.NAIVE
XY_Cont - XY_HDP	0.347665	0.77721	16	0.447325	0.792765	IMMUNE_sn_T.NAIVE
XX_Cont - XX_HDP	-0.473724	0.282358	16	-1.67774	0.225641	STROMAL_sn_abca8
XX_Cont - XY_Cont	-1.2812e-14	0.26621	16	-4.81273e-14	1	STROMAL_sn_abca8
XX_Cont - XY_HDP	-1.28009e-14	0.254877	16	-5.02238e-14	1	STROMAL_sn_abca8
XX_HDP - XY_Cont	0.473724	0.282358	16	1.67774	0.225641	STROMAL_sn_abca8
XX_HDP - XY_HDP	0.473724	0.2717	16	1.74356	0.225641	STROMAL_sn_abca8
XY_Cont - XY_HDP	1.11022e-17	0.254877	16	4.35592e-17	1	STROMAL_sn_abca8
XX_Cont - XX_HDP	0.161236	0.141353	16	1.14066	0.541598	STROMAL_sn_carmn
XX_Cont - XY_Cont	0.215354	0.133269	16	1.61593	0.443784	STROMAL_sn_carmn
XX_Cont - XY_HDP	0.193995	0.127596	16	1.52039	0.443784	STROMAL_sn_carmn
XX_HDP - XY_Cont	0.0541175	0.141353	16	0.382852	0.869158	STROMAL_sn_carmn
XX_HDP - XY_HDP	0.0327588	0.136017	16	0.240843	0.869158	STROMAL_sn_carmn
XY_Cont - XY_HDP	-0.0213587	0.127596	16	-0.167393	0.869158	STROMAL_sn_carmn
XX_Cont - XX_HDP	-2.40261	1.37822	16	-1.74327	0.200933	STROMAL_sn_comp
XX_Cont - XY_Cont	-2.29792	1.29939	16	-1.76846	0.200933	STROMAL_sn_comp
XX_Cont - XY_HDP	-2.77839	1.24408	16	-2.23329	0.200933	STROMAL_sn_comp
XX_HDP - XY_Cont	0.104683	1.37822	16	0.0759557	0.940396	STROMAL_sn_comp
XX_HDP - XY_HDP	-0.375777	1.32619	16	-0.283351	0.936649	STROMAL_sn_comp
XY_Cont - XY_HDP	-0.480461	1.24408	16	-0.386199	0.936649	STROMAL_sn_comp
XX_Cont - XX_HDP	0.49831	0.539769	16	0.92319	0.554432	STROMAL_sn_nampt
XX_Cont - XY_Cont	-0.0209634	0.508899	16	-0.0411936	1	STROMAL_sn_nampt
XX_Cont - XY_HDP	0.49831	0.487234	16	1.02273	0.554432	STROMAL_sn_nampt
XX_HDP - XY_Cont	-0.519273	0.539769	16	-0.962028	0.554432	STROMAL_sn_nampt
XX_HDP - XY_HDP	-1.83187e-15	0.519393	16	-3.52694e-15	1	STROMAL_sn_nampt
XY_Cont - XY_HDP	0.519273	0.487234	16	1.06576	0.554432	STROMAL_sn_nampt
XX_Cont - XX_HDP	0.458622	0.662175	16	0.692599	0.598189	STROMAL_sn_robo2
XX_Cont - XY_Cont	-0.532003	0.624305	16	-0.852153	0.598189	STROMAL_sn_robo2
XX_Cont - XY_HDP	-0.583921	0.597726	16	-0.976904	0.598189	STROMAL_sn_robo2
XX_HDP - XY_Cont	-0.990625	0.662175	16	-1.49602	0.462339	STROMAL_sn_robo2
XX_HDP - XY_HDP	-1.04254	0.637178	16	-1.63619	0.462339	STROMAL_sn_robo2
XY_Cont - XY_HDP	-0.0519179	0.597726	16	-0.0868591	0.931861	STROMAL_sn_robo2
XX_Cont - XX_HDP	-1.24247	1.76133	16	-0.705413	0.638459	STROMAL_sn_wt1
XX_Cont - XY_Cont	-2.76139	1.6606	16	-1.66289	0.638459	STROMAL_sn_wt1
XX_Cont - XY_HDP	-1.7459	1.5899	16	-1.09812	0.638459	STROMAL_sn_wt1
XX_HDP - XY_Cont	-1.51892	1.76133	16	-0.862373	0.638459	STROMAL_sn_wt1
XX_HDP - XY_HDP	-0.503438	1.69484	16	-0.297042	0.770256	STROMAL_sn_wt1
XY_Cont - XY_HDP	1.01549	1.5899	16	0.63871	0.638459	STROMAL_sn_wt1
XX_Cont - XX_HDP	-1.11592	1.40664	16	-0.793322	0.948051	TB_sn_EVT
XX_Cont - XY_Cont	-0.815272	1.32619	16	-0.614746	0.948051	TB_sn_EVT
XX_Cont - XY_HDP	-1.2055	1.26973	16	-0.949413	0.948051	TB_sn_EVT
XX_HDP - XY_Cont	0.300648	1.40664	16	0.213735	0.948051	TB_sn_EVT
XX_HDP - XY_HDP	-0.0895825	1.35354	16	-0.0661839	0.948051	TB_sn_EVT
XY_Cont - XY_HDP	-0.39023	1.26973	16	-0.307332	0.948051	TB_sn_EVT
XX_Cont - XX_HDP	-1.2249	1.60155	16	-0.764823	0.546612	TB_sn_pre.fused_SCT
XX_Cont - XY_Cont	-1.26862	1.50996	16	-0.840171	0.546612	TB_sn_pre.fused_SCT
XX_Cont - XY_HDP	1.22957	1.44567	16	0.850516	0.546612	TB_sn_pre.fused_SCT
XX_HDP - XY_Cont	-0.043719	1.60155	16	-0.0272979	0.97856	TB_sn_pre.fused_SCT
XX_HDP - XY_HDP	2.45447	1.54109	16	1.59268	0.392378	TB_sn_pre.fused_SCT
XY_Cont - XY_HDP	2.49819	1.44567	16	1.72805	0.392378	TB_sn_pre.fused_SCT
XX_Cont - XX_HDP	0.956297	1.27573	16	0.749607	0.889823	TB_sn_SCT1
XX_Cont - XY_Cont	1.48958	1.20277	16	1.23845	0.889823	TB_sn_SCT1
XX_Cont - XY_HDP	1.12908	1.15157	16	0.980474	0.889823	TB_sn_SCT1
XX_HDP - XY_Cont	0.53328	1.27573	16	0.418019	0.889823	TB_sn_SCT1
XX_HDP - XY_HDP	0.172783	1.22757	16	0.140752	0.889823	TB_sn_SCT1
XY_Cont - XY_HDP	-0.360497	1.15157	16	-0.313049	0.889823	TB_sn_SCT1
XX_Cont - XX_HDP	-1.26315	1.43237	16	-0.881861	0.469089	TB_sn_SCT2
XX_Cont - XY_Cont	1.40443	1.35045	16	1.03997	0.469089	TB_sn_SCT2
XX_Cont - XY_HDP	0.0523208	1.29296	16	0.0404661	0.968222	TB_sn_SCT2
XX_HDP - XY_Cont	2.66758	1.43237	16	1.86236	0.469089	TB_sn_SCT2
XX_HDP - XY_HDP	1.31547	1.37829	16	0.954418	0.469089	TB_sn_SCT2
XY_Cont - XY_HDP	-1.35211	1.29296	16	-1.04575	0.469089	TB_sn_SCT2
XX_Cont - XX_HDP	0.865196	1.53608	16	0.563249	0.827194	TB_sn_VCT
XX_Cont - XY_Cont	-2.5794	1.44823	16	-1.78107	0.187785	TB_sn_VCT
XX_Cont - XY_HDP	0.307692	1.38658	16	0.221907	0.827194	TB_sn_VCT
XX_HDP - XY_Cont	-3.4446	1.53608	16	-2.24245	0.161211	TB_sn_VCT
XX_HDP - XY_HDP	-0.557505	1.4781	16	-0.377178	0.827194	TB_sn_VCT
XY_Cont - XY_HDP	2.88709	1.38658	16	2.08217	0.161211	TB_sn_VCT
XX_Cont - XX_HDP	-0.198642	1.24049	16	-0.160131	0.918107	TB_sn_VCT_proliferating
XX_Cont - XY_Cont	0.377185	1.16955	16	0.322505	0.918107	TB_sn_VCT_proliferating
XX_Cont - XY_HDP	-0.323326	1.11976	16	-0.288747	0.918107	TB_sn_VCT_proliferating
XX_HDP - XY_Cont	0.575827	1.24049	16	0.464192	0.918107	TB_sn_VCT_proliferating
XX_HDP - XY_HDP	-0.124684	1.19366	16	-0.104455	0.918107	TB_sn_VCT_proliferating
XY_Cont - XY_HDP	-0.700511	1.11976	16	-0.625592	0.918107	TB_sn_VCT_proliferating
XX_Cont - XX_HDP	-0.977692	1.14719	16	-0.852251	0.663177	VASCULAR_sn_ARTERIAL
XX_Cont - XY_Cont	0.807866	1.08158	16	0.746932	0.663177	VASCULAR_sn_ARTERIAL
XX_Cont - XY_HDP	-0.459502	1.03553	16	-0.443734	0.663177	VASCULAR_sn_ARTERIAL
XX_HDP - XY_Cont	1.78556	1.14719	16	1.55646	0.663177	VASCULAR_sn_ARTERIAL
XX_HDP - XY_HDP	0.518191	1.10388	16	0.469426	0.663177	VASCULAR_sn_ARTERIAL
XY_Cont - XY_HDP	-1.26737	1.03553	16	-1.22388	0.663177	VASCULAR_sn_ARTERIAL
XX_Cont - XX_HDP	1.29268	1.80538	16	0.716017	0.773698	VASCULAR_sn_CAPILLARY
XX_Cont - XY_Cont	0.497792	1.70212	16	0.292454	0.773698	VASCULAR_sn_CAPILLARY
XX_Cont - XY_HDP	-0.577587	1.62966	16	-0.354422	0.773698	VASCULAR_sn_CAPILLARY
XX_HDP - XY_Cont	-0.794887	1.80538	16	-0.440289	0.773698	VASCULAR_sn_CAPILLARY
XX_HDP - XY_HDP	-1.87027	1.73722	16	-1.07658	0.773698	VASCULAR_sn_CAPILLARY
XY_Cont - XY_HDP	-1.07538	1.62966	16	-0.65988	0.773698	VASCULAR_sn_CAPILLARY
XX_Cont - XX_HDP	-1.72733	1.3053	16	-1.32332	0.306493	VASCULAR_sn_EC_proliferating
XX_Cont - XY_Cont	-1.8545	1.23065	16	-1.50693	0.302637	VASCULAR_sn_EC_proliferating
XX_Cont - XY_HDP	0.452121	1.17826	16	0.38372	0.847485	VASCULAR_sn_EC_proliferating
XX_HDP - XY_Cont	-0.127167	1.3053	16	-0.0974236	0.9236	VASCULAR_sn_EC_proliferating
XX_HDP - XY_HDP	2.17945	1.25603	16	1.73519	0.302637	VASCULAR_sn_EC_proliferating
XY_Cont - XY_HDP	2.30662	1.17826	16	1.95765	0.302637	VASCULAR_sn_EC_proliferating
XX_Cont - XX_HDP	-2.69896	1.92168	16	-1.40448	0.537874	VASCULAR_sn_PERICYTE
XX_Cont - XY_Cont	0.0204465	1.81178	16	0.0112853	0.991135	VASCULAR_sn_PERICYTE
XX_Cont - XY_HDP	-1.18212	1.73464	16	-0.681476	0.606378	VASCULAR_sn_PERICYTE
XX_HDP - XY_Cont	2.71941	1.92168	16	1.41512	0.537874	VASCULAR_sn_PERICYTE
XX_HDP - XY_HDP	1.51684	1.84914	16	0.820296	0.606378	VASCULAR_sn_PERICYTE
XY_Cont - XY_HDP	-1.20257	1.73464	16	-0.693263	0.606378	VASCULAR_sn_PERICYTE
XX_Cont - XX_HDP	1.46578	1.07324	16	1.36575	0.46449	VASCULAR_sn_VENOUS
XX_Cont - XY_Cont	1.15959	1.01186	16	1.14599	0.46449	VASCULAR_sn_VENOUS
XX_Cont - XY_HDP	2.17607	0.968785	16	2.24619	0.234984	VASCULAR_sn_VENOUS
XX_HDP - XY_Cont	-0.306196	1.07324	16	-0.285299	0.779075	VASCULAR_sn_VENOUS
XX_HDP - XY_HDP	0.71029	1.03273	16	0.68778	0.601729	VASCULAR_sn_VENOUS
XY_Cont - XY_HDP	1.01649	0.968785	16	1.04924	0.46449	VASCULAR_sn_VENOUS

### Sheet: SN_sig_Hyp_Norm
cell_type	estimate	p_value
IMMUNE_sn_HOFBAUER	-1.15363	0.020837
VASCULAR_sn_VENOUS	-1.31216	0.0701025
TB_sn_VCT	-1.82039	0.103308
STROMAL_sn_comp	1.47911	0.1142
STROMAL_sn_nampt	-0.508791	0.15603
VASCULAR_sn_PERICYTE	1.79908	0.161765
VASCULAR_sn_ARTERIAL	1.07071	0.164245
TB_sn_SCT2	1.17608	0.221771
IMMUNE_sn_MACROPHAGE_TREM2	0.200509	0.298678
STROMAL_sn_abca8	0.18949	0.327008
IMMUNE_sn_MACROPHAGE.M2	-0.134173	0.327251
TB_sn_EVT	0.762033	0.405523
TB_sn_pre.fused_SCT	-0.88209	0.434684
STROMAL_sn_carmn	-0.0732146	0.455418
TB_sn_VCT_proliferating	0.462045	0.562212
VASCULAR_sn_EC_proliferating	-0.50759	0.598219
TB_sn_SCT1	-0.315178	0.711846
IMMUNE_sn_MACROPHAGE_IFN2	0.335995	0.750397
STROMAL_sn_robo2	-0.0990976	0.831254
STROMAL_sn_wt1	0.163834	0.893073
IMMUNE_sn_T.NAIVE	0.0623707	0.912585
VASCULAR_sn_CAPILLARY	0.0783767	0.947689

### Sheet: SN_sig_Sex
cell_type	estimate	p_value
STROMAL_sn_robo2	0.764154	0.0887075
IMMUNE_sn_MACROPHAGE_TREM2	0.306108	0.106775
STROMAL_sn_comp	1.49217	0.112819
VASCULAR_sn_VENOUS	-1.06258	0.145968
STROMAL_sn_wt1	1.65528	0.165003
STROMAL_sn_carmn	-0.132043	0.172443
TB_sn_SCT2	-1.22832	0.204016
TB_sn_VCT	1.38915	0.223738
STROMAL_sn_abca8	-0.210544	0.271645
TB_sn_SCT1	-0.867921	0.305189
IMMUNE_sn_MACROPHAGE_IFN2	1.0392	0.321505
IMMUNE_sn_MACROPHAGE.M2	0.121976	0.380004
IMMUNE_sn_T.NAIVE	0.472631	0.403226
VASCULAR_sn_ARTERIAL	-0.551105	0.485255
TB_sn_EVT	0.53216	0.565294
TB_sn_pre.fused_SCT	-0.638428	0.575345
VASCULAR_sn_CAPILLARY	0.663302	0.578979
IMMUNE_sn_HOFBAUER	0.250182	0.642489
VASCULAR_sn_PERICYTE	-0.564039	0.670407
VASCULAR_sn_EC_proliferating	-0.17136	0.859991
STROMAL_sn_nampt	-0.0408055	0.91045
TB_sn_VCT_proliferating	-0.0833733	0.91751
